# Specific Codons Control Cellular Resources and Fitness

**DOI:** 10.1101/2022.09.21.508913

**Authors:** Aaron M. Love, Nikhil U. Nair

## Abstract

As cellular engineering progresses from simply overexpressing proteins to imparting complex metabolic and regulatory phenotypes through multigene expression, judicious appropriation of cellular resources is essential. Since there is degeneracy in codons and their use is biased, codons may control cellular resources at a translational level. We investigate how partitioning tRNA resources by incorporating dissimilar codon usage can drastically alter interdependence of expression level and burden on the host. By isolating the effect of individual codons’ use during elongation, while eliminating confounding factors like mRNA structure, GC content, transcript level, and translation initiation rates, we show that codon choice can *trans*-regulate fitness of the host and expression of other heterologous genes. We correlate specific codon usage patterns with host fitness, and derive a coding scheme for multi-gene expression called the Codon Health Index (CHI, χ). This empirically derived coding scheme (χ) enables the design of multi-gene expression systems that avoid catastrophic cellular burden and is robust across multiple growth conditions.
