## Supplementary material for "Specific Codons Control Cellular Resources and Fitness": Data S1

### Sheet: Sheet1
Codon	Relativce Codon Times (Dana et al. 2014) doi: 10.1093/nar/gku646	Codon Usage Frequency (E. coli Highly Expressed Genes)	1/Frequency (Codon times analog)
AAA	0.013	0.786	1.273
AAC	0.013	0.828	1.208
AAG	0.013	0.214	4.663
AAT	0.015	0.172	5.797
ACA	0.024	0.047	21.453
ACC	0.019	0.536	1.866
ACG	0.019	0.127	7.905
ACT	0.015	0.291	3.438
AGA	0.031	0.006	162.5
AGC	0.016	0.243	4.109
AGG	0.029	0.003	347.414
AGT	0.018	0.045	22.158
ATA	0.018	0.006	178.081
ATC	0.016	0.659	1.516
ATG	0.018	1	1
ATT	0.016	0.335	2.986
CAA	0.018	0.186	5.362
CAC	0.014	0.702	1.424
CAG	0.017	0.814	1.229
CAT	0.015	0.298	3.359
CCA	0.019	0.152	6.558
CCC	0.027	0.016	61.571
CCG	0.016	0.719	1.391
CCT	0.019	0.112	8.907
CGA	0.023	0.011	94.159
CGC	0.017	0.33	3.033
CGG	0.03	0.008	125.937
CGT	0.012	0.643	1.556
CTA	0.032	0.008	121.175
CTC	0.025	0.08	12.457
CTG	0.016	0.767	1.304
CTT	0.021	0.056	17.995
GAA	0.014	0.754	1.327
GAC	0.013	0.54	1.854
GAG	0.014	0.246	4.057
GAT	0.016	0.46	2.172
GCA	0.013	0.24	4.164
GCC	0.02	0.161	6.195
GCG	0.013	0.323	3.096
GCT	0.019	0.275	3.631
GGA	0.019	0.02	50.898
GGC	0.016	0.428	2.334
GGG	0.018	0.044	22.969
GGT	0.012	0.508	1.967
GTA	0.018	0.2	5.007
GTC	0.017	0.134	7.436
GTG	0.017	0.268	3.73
GTT	0.015	0.398	2.514
TAA	0	0.813	1.23
TAC	0.02	0.648	1.544
TAG	0	0.016	61.5
TAT	0.017	0.352	2.838
TCA	0.012	0.048	20.893
TCC	0.014	0.266	3.764
TCG	0.016	0.074	13.538
TCT	0.015	0.324	3.085
TGA	0	0.171	5.857
TGC	0.02	0.612	1.635
TGG	0.021	1	1
TGT	0.019	0.388	2.575
TTA	0.022	0.034	29.067
TTC	0.016	0.709	1.41
TTG	0.02	0.055	18.295
TTT	0.017	0.291	3.439
