## Supplementary material for "Specific Codons Control Cellular Resources and Fitness": Data S2

### Sheet: Bg Sub CFP
Background Subtracted CFP Signal
Cycle Nr.	1	2	3	4	5	6	7	8	9	10	11	12	13	14	15	16	17	18	19
Time [hr]	0	0.0952097	0.190416	0.285624	0.38083	0.476037	0.571242	0.666449	0.761659	0.856865	0.952071	1.04728	1.14248	1.23769	1.3329	1.4281	1.52331	1.61852	1.71373
CFP_High CAI (10ng/µL)	-89	-69.25	-49.75	-36.5	27.75	145	376.5	727.75	1203.75	1868	2718.25	3736.5	4891.25	5892.5	7205	8464.5	9479	10208	11604.5
CFP_High CAI (10ng/µL)	-18	-2.25	12.25	21.5	74.75	219	486.5	895.75	1422.75	2116	2997.25	4092.5	5183.25	6145.5	7404	8644.5	9535	10340	11542.5
CFP_High CAI (10ng/µL)	-31	-13.25	-8.75	3.5	44.75	180	434.5	852.75	1364.75	2079	2907.25	3856.5	5067.25	5995.5	7223	8418.5	9338	10038	11282.5
CFP_High CAI (10ng/µL)	-72	-57.25	-47.75	-46.5	-9.25	119	359.5	759.75	1272.75	2020	2822.25	3780.5	4886.25	5788.5	7045	8167.5	9019	9701	10814.5
YFP_High CAI (10ng/µL)	-45	-34.25	-32.75	-43.5	-45.25	-52	-63.5	-76.25	-83.25	-104	-109.75	-126.5	-133.75	-150.5	-163	-174.5	-188	-200	-188.5
YFP_High CAI (10ng/µL)	-43	-44.25	-50.75	-51.5	-58.25	-62	-81.5	-92.25	-97.25	-111	-129.75	-143.5	-159.75	-174.5	-183	-194.5	-204	-212	-206.5
YFP_High CAI (10ng/µL)	-4	8.75	3.25	-7.5	-22.25	-28	-45.5	-58.25	-76.25	-86	-110.75	-123.5	-126.75	-154.5	-160	-166.5	-176	-185	-189.5
YFP_High CAI (10ng/µL)	-64	-47.25	-50.75	-71.5	-67.25	-85	-98.5	-115.25	-133.25	-153	-166.75	-184.5	-204.75	-220.5	-228	-235.5	-255	-257	-251.5
mCherry_High CAI (10ng/µL)	-29	-28.25	-37.75	-45.5	-47.25	-37	-28.5	-5.25	33.75	84	134.25	203.5	279.25	354.5	433	501.5	561	626	658.5
mCherry_High CAI (10ng/µL)	-230	-227.25	-232.75	-234.5	-245.25	-233	-208.5	-192.25	-148.25	-92	-32.75	39.5	109.25	168.5	248	313.5	379	454	468.5
mCherry_High CAI (10ng/µL)	-114	1.75	-110.75	-7.5	-4.25	-6	-63.5	-73.25	-32.25	-4	55.25	119.5	176.25	230.5	296	351.5	399	435	468.5
mCherry_High CAI (10ng/µL)	-206	-209.25	-215.75	-231.5	-235.25	-236	-233.5	-224.25	-209.25	-191	-165.75	-142.5	-108.75	-66.5	-26	19.5	58	104	141.5
CFP_Low CAI (10ng/µL)	-81	-75.25	-75.75	-58.5	-12.25	70	241.5	473.75	766.75	1166	1578.25	2039.5	2538.25	2873.5	3349	3756.5	4074	4255	4707.5
CFP_Low CAI (10ng/µL)	1	5.75	5.25	0.5	16.75	87	204.5	388.75	627.75	975	1353.25	1788.5	2265.25	2599.5	3060	3464.5	3779	3998	4376.5
CFP_Low CAI (10ng/µL)	16	14.75	13.25	-0.5	22.75	50	115.5	229.75	370.75	586	857.25	1191.5	1565.25	1892.5	2297	2699.5	3046	3291	3715.5
CFP_Low CAI (10ng/µL)	-66	-39.25	-71.75	29.5	58.75	164	364.5	651.75	991.75	1440	1872.25	2345.5	2821.25	3112.5	3550	3902.5	4167	4311	4695.5
YFP_Low CAI (10ng/µL)	11	26.75	15.25	-4.5	-4.25	-11	-14.5	-17.25	-20.25	-38	-39.75	-38.5	-49.75	-54.5	-59	-45.5	-56	-57	-61.5
YFP_Low CAI (10ng/µL)	14	18.75	5.25	-13.5	-20.25	-19	-18.5	-33.25	-37.25	-43	-48.75	-41.5	-56.75	-65.5	-67	-65.5	-69	-72	-62.5
YFP_Low CAI (10ng/µL)	47	47.75	42.25	21.5	12.75	23	12.5	-4.25	-4.25	-9	-14.75	-13.5	-25.75	-27.5	-26	-19.5	-31	-29	-35.5
YFP_Low CAI (10ng/µL)	54	44.75	38.25	10.5	10.75	23	6.5	-2.25	-9.25	-25	-25.75	-27.5	-36.75	-34.5	-46	-40.5	-43	-53	-40.5
mCherry_Low CAI (10ng/µL)	42	21.75	11.25	-2.5	-8.25	-8	-17.5	-17.25	-20.25	-22	-23.75	-13.5	-10.75	-9.5	5	3.5	10	22	31.5
mCherry_Low CAI (10ng/µL)	-154	-182.25	-184.75	-185.5	-199.25	-188	-156.5	-156.25	-136.25	-113	-67.75	-54.5	-45.75	-21.5	-9	3.5	7	17	23.5
mCherry_Low CAI (10ng/µL)	304	299.75	132.25	116.5	105.75	104	124.5	142.75	155.75	168	186.25	206.5	211.25	227.5	251	241.5	263	262	261.5
mCherry_Low CAI (10ng/µL)	25	17.75	-11.75	-28.5	-25.25	-25	-35.5	-42.25	-31.25	-34	-20.75	-22.5	-15.75	-5.5	10	3.5	18	19	21.5

### Sheet: Bg Sub YFP
Background Subtracted YFP Signal
Cycle Nr.	1	2	3	4	5	6	7	8	9	10	11	12	13	14	15	16	17	18	19
Time [hr]	0	0.0952097	0.190416	0.285624	0.38083	0.476037	0.571242	0.666449	0.761659	0.856865	0.952071	1.04728	1.14248	1.23769	1.3329	1.4281	1.52331	1.61852	1.71373
CFP_O_Sch1 (10ng/µL)	-16.5	-16	-14.75	-12.5	-14.5	-13	-12.75	-12.5	-12.5	-13	-12.5	-12.25	-12.25	-10.5	-12	-7.75	-7.25	-6.5	-5.75
CFP_O_Sch1 (10ng/µL)	-10.5	-9	-8.75	-6.5	-6.5	-8	-5.75	-6.5	-6.5	-6	-5.5	-5.25	-5.25	-4.5	-4	-2.75	-1.25	-1.5	-0.75
CFP_O_Sch1 (10ng/µL)	-5.5	-6	-5.75	-2.5	-3.5	-5	-2.75	-4.5	-4.5	-5	-4.5	-3.25	-4.25	-2.5	-3	0.25	-0.25	-0.5	1.25
CFP_O_Sch1 (10ng/µL)	-7.5	-6	-5.75	-6.5	-5.5	-5	-5.75	-5.5	-5.5	-6	-2.5	-4.25	-3.25	-3.5	-2	0.25	0.75	1.5	4.25
YFP_nO_Sch1 (10ng/µL)	0.5	0	44.25	354.5	1141.5	2436	4109.25	6097.5	8321.5	10845	13199.5	15966.8	18510.8	21161.5	24506	27089.2	29908.8	32139.5	34209.2
YFP_nO_Sch1 (10ng/µL)	1.5	0	42.25	350.5	1136.5	2445	4139.25	6206.5	8507.5	11190	13701.5	16670.8	19385.8	22319.5	25923	28638.2	31425.8	33675.5	35534.2
YFP_nO_Sch1 (10ng/µL)	9.5	8	76.25	531.5	1618.5	3354	5509.25	8052.5	10880.5	13922	16820.5	20149.8	23152.8	26337.5	29995	32876.2	35562.8	37530.5	39313.2
YFP_nO_Sch1 (10ng/µL)	4.5	3	77.25	576.5	1805.5	3810	6319.25	9294.5	12477.5	15857	18957.5	22520.8	25414.8	28310.5	31891	34324.2	36648.8	38042.5	39714.2
mCherry_nO_Sch1 (10ng/µL)	6.5	5	5.25	3.5	3.5	3	3.25	2.5	2.5	2	1.5	0.75	-1.25	-3.5	-6	-7.75	-11.25	-15.5	-19.75
mCherry_nO_Sch1 (10ng/µL)	-9.5	-12	-12.75	-12.5	-12.5	-14	-12.75	-14.5	-14.5	-15	-15.5	-16.25	-19.25	-20.5	-23	-25.75	-28.25	-32.5	-35.75
mCherry_nO_Sch1 (10ng/µL)	-5.5	10	-0.75	9.5	9.5	11	3.25	0.5	3.5	1	3.5	4.75	3.75	4.5	1	1.25	-1.25	-3.5	-6.75
mCherry_nO_Sch1 (10ng/µL)	-5.5	-9	-9.75	-10.5	-10.5	-11	-11.75	-11.5	-12.5	-13	-12.5	-13.25	-13.25	-14.5	-17	-17.75	-19.25	-20.5	-23.75
CFP_nO_Sch2 (10ng/µL)	-11.5	-11	-10.75	-9.5	-10.5	-11	-8.75	-9.5	-10.5	-9	-8.5	-9.25	-9.25	-8.5	-8	-7.75	-6.25	-7.5	-6.75
CFP_nO_Sch2 (10ng/µL)	-1.5	-1	-0.75	-0.5	-0.5	-1	-1.75	-2.5	-1.5	-2	-1.5	-1.25	-0.25	-0.5	-1	0.25	0.75	0.5	1.25
CFP_nO_Sch2 (10ng/µL)	0.5	2	1.25	1.5	1.5	0	1.25	-0.5	1.5	0	0.5	-0.25	1.75	2.5	0	0.25	2.75	0.5	1.25
CFP_nO_Sch2 (10ng/µL)	-2.5	-2	-3.75	6.5	4.5	3	4.25	5.5	5.5	6	5.5	5.75	5.75	6.5	5	7.25	6.75	7.5	7.25
YFP_O_Sch2 (10ng/µL)	5.5	6	15.25	175.5	584.5	1189	1918.25	2844.5	3944.5	5233	6402.5	7768.75	8929.75	10042.5	11193	11882.2	12664.8	13083.5	13742.2
YFP_O_Sch2 (10ng/µL)	6.5	4	12.25	124.5	424.5	883	1477.25	2260.5	3227.5	4377	5528.5	6832.75	7960.75	9128.5	10362	11124.2	11874.8	12408.5	13036.2
YFP_O_Sch2 (10ng/µL)	12.5	10	15.25	121.5	401.5	816	1348.25	2037.5	2894.5	3959	5036.5	6294.75	7423.75	8606.5	9884	10703.2	11483.8	12076.5	12732.2
YFP_O_Sch2 (10ng/µL)	14.5	12	18.25	156.5	503.5	1031	1696.25	2536.5	3554.5	4734	5918.5	7264.75	8428.75	9597.5	10866	11615.2	12406.8	12935.5	13590.2
mCherry_O_Sch2 (10ng/µL)	14.5	11	12.25	11.5	10.5	10	9.25	9.5	9.5	10	9.5	10.75	8.75	10.5	9	10.25	10.75	7.5	9.25
mCherry_O_Sch2 (10ng/µL)	-2.5	-8	-6.75	-6.5	-6.5	-7	-4.75	-2.5	-1.5	-1	3.5	5.75	6.75	8.5	6	9.25	8.75	6.5	6.25
mCherry_O_Sch2 (10ng/µL)	38.5	37	23.25	23.5	20.5	19	23.25	22.5	23.5	24	25.5	27.75	26.75	26.5	28	27.25	29.75	27.5	28.25
mCherry_O_Sch2 (10ng/µL)	15.5	12	11.25	11.5	10.5	9	10.25	9.5	9.5	8	10.5	9.75	8.75	9.5	9	9.25	9.75	8.5	7.25

### Sheet: Bg Sub mCherry
Background Subtracted mCherry Signal
Cycle Nr.	7	8	9	10	11	12	13	14	15	16	17	18	19	20	21	22	23	24	25
Time [hr]	0.571242	0.666449	0.761659	0.856865	0.952071	1.04728	1.14248	1.23769	1.3329	1.4281	1.52331	1.61852	1.71373	1.80893	1.90414	1.99935	2.09455	2.18976	2.28497
CFP_O_Sch1 (10ng/µL)	-14	-12.5	-14	-12.75	-13.25	-12.75	-13.5	-14.25	-13.25	-12.5	-11.75	-11.25	-13	-11	-10.75	-11.75	-10.75	-10.5	-11
CFP_O_Sch1 (10ng/µL)	-7	-5.5	-6	-5.75	-8.25	-5.75	-6.5	-7.25	-7.25	-5.5	-4.75	-6.25	-6	-5	-4.75	-4.75	-4.75	-5.5	-5
CFP_O_Sch1 (10ng/µL)	-5	-4.5	-3	-3.75	-5.25	-4.75	-3.5	-5.25	-4.25	-2.5	-4.75	-3.25	-5	-4	-2.75	-3.75	-4.75	-4.5	-2
CFP_O_Sch1 (10ng/µL)	-5	-4.5	-3	-3.75	-5.25	-5.75	-4.5	-5.25	-5.25	-3.5	-2.75	-3.25	-4	-4	-4.75	-2.75	-4.75	-4.5	-3
YFP_nO_Sch1 (10ng/µL)	0	0.5	0	0.25	-0.25	1.25	-1.5	-1.25	-0.25	-1.5	-0.75	-0.25	-1	0	1.25	-0.75	-0.75	1.5	1
YFP_nO_Sch1 (10ng/µL)	-3	-1.5	-2	-1.75	-1.25	-0.75	-3.5	-3.25	-2.25	-0.5	-1.75	-2.25	-4	-2	-0.75	-0.75	-0.75	-0.5	0
YFP_nO_Sch1 (10ng/µL)	6	5.5	5	4.25	5.75	5.25	4.5	3.75	4.75	6.5	5.25	5.75	3	6	6.25	6.25	4.25	6.5	4
YFP_nO_Sch1 (10ng/µL)	1	2.5	1	1.25	1.75	1.25	1.5	0.75	1.75	4.5	1.25	2.75	2	1	4.25	3.25	2.25	6.5	4
mCherry_nO_Sch1 (10ng/µL)	53	157.5	372	755.25	1367.75	2256.25	3387.5	4852.75	6603.75	8604.5	10791.2	13114.8	15611	18095	20325.2	22449.2	24417.2	26204.5	27694
mCherry_nO_Sch1 (10ng/µL)	54	170.5	391	765.25	1329.75	2098.25	3051.5	4261.75	5662.75	7242.5	8969.25	10754.8	12533	14471	16246.2	17927.2	19499.2	21038.5	22496
mCherry_nO_Sch1 (10ng/µL)	27	67.5	168	359.25	670.75	1157.25	1830.5	2773.75	3925.75	5333.5	6944.25	8747.75	10584	12565	14494.2	16337.2	18364.2	19862.5	21557
mCherry_nO_Sch1 (10ng/µL)	5	39.5	114	252.25	483.75	835.25	1310.5	1968.75	2791.75	3812.5	5036.25	6410.75	7906	9633	11426.2	13165.2	15262.2	16998.5	18900
CFP_nO_Sch2 (10ng/µL)	-11	-10.5	-9	-10.75	-11.25	-8.75	-10.5	-10.25	-10.25	-8.5	-9.75	-8.25	-11	-9	-6.75	-7.75	-9.75	-8.5	-7
CFP_nO_Sch2 (10ng/µL)	-2	-1.5	-2	-1.75	-2.25	-0.75	-0.5	-2.25	-0.25	-1.5	-1.75	0.75	-2	-2	-1.75	-2.75	-1.75	-1.5	-2
CFP_nO_Sch2 (10ng/µL)	0	0.5	-1	-0.75	-3.25	-0.75	-0.5	-3.25	1.75	-0.5	-0.75	-1.25	-2	0	0.25	0.25	0.25	-0.5	0
CFP_nO_Sch2 (10ng/µL)	2	3.5	3	2.25	1.75	3.25	1.5	1.75	2.75	2.5	3.25	2.75	3	5	5.25	3.25	2.25	3.5	3
YFP_O_Sch2 (10ng/µL)	2	2.5	2	3.25	1.75	2.25	1.5	1.75	3.75	3.5	3.25	0.75	1	4	3.25	1.25	1.25	2.5	3
YFP_O_Sch2 (10ng/µL)	1	2.5	1	3.25	0.75	2.25	3.5	1.75	1.75	2.5	1.25	2.75	3	1	3.25	2.25	3.25	1.5	1
YFP_O_Sch2 (10ng/µL)	6	6.5	6	8.25	6.75	7.25	6.5	5.75	6.75	7.5	6.25	7.75	6	8	6.25	5.25	7.25	5.5	6
YFP_O_Sch2 (10ng/µL)	11	9.5	10	11.25	8.75	11.25	9.5	9.75	7.75	9.5	8.25	8.75	9	10	11.25	9.25	10.25	9.5	9
mCherry_O_Sch2 (10ng/µL)	9	10.5	17	26.25	41.75	71.25	109.5	166.75	247.75	352.5	479.25	632.75	807	1004	1235.25	1458.25	1729.25	1973.5	2236
mCherry_O_Sch2 (10ng/µL)	-3	1.5	9	20.25	39.75	68.25	108.5	166.75	247.75	347.5	474.25	623.75	793	989	1209.25	1434.25	1689.25	1941.5	2191
mCherry_O_Sch2 (10ng/µL)	34	61.5	114	202.25	325.75	499.25	701.5	958.75	1236.75	1526.5	1856.25	2173.75	2495	2827	3136.25	3439.25	3727.25	3987.5	4237
mCherry_O_Sch2 (10ng/µL)	11	16.5	28	42.25	73.75	123.25	184.5	271.75	386.75	520.5	683.25	865.75	1057	1279	1501.25	1719.25	1974.25	2207.5	2436

### Sheet: Rates
Name	CFP Slope (1.07-1.55 hr)	CFP RSQ (1.07-1.55 hr)	YFP Slope (0.83-1.31 hr)	YFP RSQ (0.83-1.31 hr)	mCherry Slope (1.07-1.55 hr)	mCherry RSQ (1.07-1.55 hr)
CFP_O_Sch1 (10ng/µL)	10737	0.998	1	0.083	2	0.108
CFP_O_Sch1 (10ng/µL)	10761	0.999	4	0.942	2	0.089
CFP_O_Sch1 (10ng/µL)	10496	0.996	3	0.368	-2	0.114
CFP_O_Sch1 (10ng/µL)	10084	0.997	6	0.378	3	0.209
YFP_nO_Sch1 (10ng/µL)	-123	0.976	25856	0.999	0	0.006
YFP_nO_Sch1 (10ng/µL)	-165	0.998	27438	0.998	-6	0.436
YFP_nO_Sch1 (10ng/µL)	-161	0.94	31652	0.999	-4	0.261
YFP_nO_Sch1 (10ng/µL)	-182	0.996	34590	1	-1	0.024
mCherry_nO_Sch1 (10ng/µL)	721	0.994	-5	0.92	23659	0.998
mCherry_nO_Sch1 (10ng/µL)	696	0.999	-5	0.92	18121	0.999
mCherry_nO_Sch1 (10ng/µL)	620	0.999	9	0.547	17573	0.997
mCherry_nO_Sch1 (10ng/µL)	321	0.984	-4	0.681	13473	0.995
CFP_nO_Sch2 (10ng/µL)	4595	0.997	3	0.284	-1	0.029
CFP_nO_Sch2 (10ng/µL)	4371	0.997	3	0.625	-1	0.029
CFP_nO_Sch2 (10ng/µL)	3488	0.997	-1	0.01	-9	0.859
CFP_nO_Sch2 (10ng/µL)	4510	0.994	1	0.125	1	0.173
YFP_O_Sch2 (10ng/µL)	-45	0.812	12926	0.999	-9	0.808
YFP_O_Sch2 (10ng/µL)	-56	0.698	12022	0.997	3	0.356
YFP_O_Sch2 (10ng/µL)	-50	0.879	11193	0.996	-1	0.067
YFP_O_Sch2 (10ng/µL)	-32	0.782	12416	0.998	2	0.168
mCherry_O_Sch2 (10ng/µL)	40	0.839	3	0.521	1469	0.99
mCherry_O_Sch2 (10ng/µL)	215	0.917	23	0.903	1436	0.99
mCherry_O_Sch2 (10ng/µL)	151	0.97	13	0.936	3323	1
mCherry_O_Sch2 (10ng/µL)	65	0.893	2	0.068	1771	0.995
