## Supplementary material for "Specific Codons Control Cellular Resources and Fitness": Data S3

### Sheet: Bg Sub CFP
		Background Subtracted CFP Signal
	Cycle Nr. :	6	7	8	9	10	11
	Time [hr] :	0.610167	0.73225	0.8545	0.976694	1.09872	1.22078
CFP Label	YFP Label								Slope	RSQ
CFP 0.96 20ng/µL	YFP 0.96 10ng/µL	3412	4996	6619	8007	9343	10324		11460.5	0.993631
CFP 0.96 20ng/µL	YFP 0.96 10ng/µL	3172	4766	6397	7913	9310	10384		11979.6	0.995578
CFP 0.96 10ng/µL	YFP 0.96 10ng/µL	1808	2836	3907	4817	5770	6433		7681.89	0.995307
CFP 0.96 10ng/µL	YFP 0.96 10ng/µL	1940	2972	4195	5201	6217	6926		8344.9	0.994836
CFP 0.96 5ng/µL	YFP 0.96 10ng/µL	1154	1765	2521	3166	3826	4275		5247.98	0.995868
CFP 0.96 5ng/µL	YFP 0.96 10ng/µL	1160	1754	2458	3090	3742	4236		5141.04	0.998078
CFP 0.96 2.5ng/µL	YFP 0.96 10ng/µL	588	945	1333	1684	2144	2421		3067.61	0.997628
CFP 0.96 2.5ng/µL	YFP 0.96 10ng/µL	552	869	1273	1676	2042	2305		2967.99	0.996397
CFP 0.96 1.25ng/µL	YFP 0.96 10ng/µL	315	425	703	883	1154	1311		1718.74	0.990441
CFP 0.96 1.25ng/µL	YFP 0.96 10ng/µL	249	418	727	944	1181	1356		1881.12	0.994364
CFP 0.96 20ng/µL	x	3838	6126	8849	11067	13379	14928		18581.2	0.994817
CFP 0.96 20ng/µL	x	3693	6068	8515	10886	13078	14850		18524.7	0.997389
	Cycle Nr. :	6	7	8	9	10	11
	Time [hr] :	0.610167	0.73225	0.8545	0.976694	1.09872	1.22078
CFP Label	YFP Label								Slope	RSQ
CFP 0.17 20ng/µL	YFP 0.17 10ng/µL	989	1673	2575	3221.5	4071.5	4691.5		6165.32	0.997928
CFP 0.17 20ng/µL	YFP 0.17 10ng/µL	1563	2195	3090	3620.5	4282.5	4995.5		5604.1	0.996795
CFP 0.17 10ng/µL	YFP 0.17 10ng/µL	798	1262	1879	2168.5	2632.5	2979.5		3581.27	0.990862
CFP 0.17 10ng/µL	YFP 0.17 10ng/µL	903	1265	1848	2185.5	2625.5	3079.5		3579.6	0.996597
CFP 0.17 5ng/µL	YFP 0.17 10ng/µL	567	861	1225	1431.5	1694.5	1979.5		2285.46	0.995261
CFP 0.17 5ng/µL	YFP 0.17 10ng/µL	573	834	1209	1439.5	1734.5	1971.5		2321.73	0.995921
CFP 0.17 2.5ng/µL	YFP 0.17 10ng/µL	447	529	770	889.5	1001.5	1149.5		1181.29	0.985356
CFP 0.17 2.5ng/µL	YFP 0.17 10ng/µL	393	585	696	825.5	999.5	1134.5		1188.5	0.995452
CFP 0.17 1.25ng/µL	YFP 0.17 10ng/µL	266	363	540	672.5	800.5	883.5		1060.34	0.99077
CFP 0.17 1.25ng/µL	YFP 0.17 10ng/µL	241	362	481	536.5	640.5	787.5		847.655	0.988091
CFP 0.17 20ng/µL	x	1555	2575	3621	4503.5	5345.5	6204.5		7589.33	0.997725
CFP 0.17 20ng/µL	x	1618	2530	3703	4584.5	5416.5	6240.5		7638.97	0.996279
	Cycle Nr. :	6	7	8	9	10	11
	Time [hr] :	0.610167	0.73225	0.8545	0.976694	1.09872	1.22078
CFP Label	YFP Label								Slope	RSQ
CFP 0.96 20ng/µL	YFP 0.17 10ng/µL	1045	1579	2059	2520	3071	3367		3870.98	0.995287
CFP 0.96 20ng/µL	YFP 0.17 10ng/µL	1187	1617	2170	2567	3146	3482		3850.38	0.996507
CFP 0.96 10ng/µL	YFP 0.17 10ng/µL	345	475	632	762	994	1132		1315.17	0.992529
CFP 0.96 10ng/µL	YFP 0.17 10ng/µL	382	548	751	890	1076	1292		1467.47	0.997149
CFP 0.96 5ng/µL	YFP 0.17 10ng/µL	182	243	290	357	475	557		617.099	0.976555
CFP 0.96 5ng/µL	YFP 0.17 10ng/µL	181	271	330	425	572	605		729.405	0.980154
CFP 0.96 2.5ng/µL	YFP 0.17 10ng/µL	74	78	121	86	233	244		299.405	0.756335
CFP 0.96 2.5ng/µL	YFP 0.17 10ng/µL	13	34	59	84	160	181		290.77	0.950092
CFP 0.96 1.25ng/µL	YFP 0.17 10ng/µL	21	-28	-20	-39	0	44		42.0819	0.0924297
CFP 0.96 1.25ng/µL	YFP 0.17 10ng/µL	8	-27	-14	-14	59	13		66.1992	0.24181
CFP 0.96 20ng/µL	x	3838	6126	8849	11067	13379	14928		18581.2	0.994817
CFP 0.96 20ng/µL	x	3693	6068	8515	10886	13078	14850		18524.7	0.997389
	Cycle Nr. :	6	7	8	9	10	11
	Time [hr] :	0.610167	0.73225	0.8545	0.976694	1.09872	1.22078
CFP Label	mCherry Label								Slope	RSQ
CFP 0.96 20ng/µL	mCherry 1 10ng/µL	3732	5767	7957	9809	11780	13074		15580.6	0.995077
CFP 0.96 20ng/µL	mCherry 1 10ng/µL	3163	5159	7176	9243	11272	12553		15757.2	0.995994
CFP 0.96 10ng/µL	mCherry 1 10ng/µL	2255	3705	5391	6948	8519	9822		12593.8	0.998931
CFP 0.96 10ng/µL	mCherry 1 10ng/µL	2147	3681	5418	6956	8585	9865		12829.2	0.998567
CFP 0.96 5ng/µL	mCherry 1 10ng/µL	1373	2374	3317	4472	5506	6288		8217.3	0.997963
CFP 0.96 5ng/µL	mCherry 1 10ng/µL	1596	2684	4132	5256	6534	7527		9902.39	0.997954
CFP 0.96 2.5ng/µL	mCherry 1 10ng/µL	1019	1725	2571	3323	4190	4818		6349.53	0.998627
CFP 0.96 2.5ng/µL	mCherry 1 10ng/µL	983	1752	2700	3457	4444	5063		6838.7	0.997471
CFP 0.96 1.25ng/µL	mCherry 1 10ng/µL	760	1185	1750	2280	2853	3223		4175.57	0.996866
CFP 0.96 1.25ng/µL	mCherry 1 10ng/µL	668	1101	1658	2203	2745	3196		4238.25	0.998642
CFP 0.96 20ng/µL	x	3838	6126	8849	11067	13379	14928		18581.2	0.994817
CFP 0.96 20ng/µL	x	3693	6068	8515	10886	13078	14850		18524.7	0.997389
	Cycle Nr. :	6	7	8	9	10	11
	Time [hr] :	0.610167	0.73225	0.8545	0.976694	1.09872	1.22078
CFP Label	mCherry Label								Slope	RSQ
CFP 0.17 20ng/µL	mCherry 0.16 10ng/µL	1306	2021	2940	3779	4467	5041.5		6282.38	0.994901
CFP 0.17 20ng/µL	mCherry 0.16 10ng/µL	1373	2079	2882	3598	4100	4639.5		5406.76	0.992362
CFP 0.17 10ng/µL	mCherry 0.16 10ng/µL	595	990	1499	2012	2301	2627.5		3417.56	0.990153
CFP 0.17 10ng/µL	mCherry 0.16 10ng/µL	675	1213	1683	2207	2488	2876.5		3592.53	0.990263
CFP 0.17 5ng/µL	mCherry 0.16 10ng/µL	371	621	969	1181	1341	1453.5		1821.17	0.968133
CFP 0.17 5ng/µL	mCherry 0.16 10ng/µL	415	755	992	1222	1371	1486.5		1739.5	0.967737
CFP 0.17 2.5ng/µL	mCherry 0.16 10ng/µL	257	424	573	804	755	839.5		967.763	0.89917
CFP 0.17 2.5ng/µL	mCherry 0.16 10ng/µL	123	305	500	645	795	807.5		1178.51	0.960086
CFP 0.17 1.25ng/µL	mCherry 0.16 10ng/µL	-295	-205	-75	75	54	90.5		667.839	0.893228
CFP 0.17 1.25ng/µL	mCherry 0.16 10ng/µL	-16	123	279	438	475	483.5		868.562	0.916302
CFP 0.17 20ng/µL	x	1672	2754	3932	5043	5670	6526.5		7984.82	0.989999
CFP 0.17 20ng/µL	x	1728	2794	4014	5092	5801	6678.5		8153.24	0.992331
	Cycle Nr. :	6	7	8	9	10	11
	Time [hr] :	0.610167	0.73225	0.8545	0.976694	1.09872	1.22078
CFP Label	mCherry Label								Slope	RSQ
CFP 0.96 20ng/µL	mCherry 0.16 10ng/µL	1365	1893	2464	2946	3445	3849		4107.5	0.997437
CFP 0.96 20ng/µL	mCherry 0.16 10ng/µL	1193	1618	1977	2400	2734	3048		3051.97	0.997338
CFP 0.96 10ng/µL	mCherry 0.16 10ng/µL	666	815	973	1144	1307	1449		1301.16	0.999398
CFP 0.96 10ng/µL	mCherry 0.16 10ng/µL	654	765	919	1080	1239	1407		1251.08	0.996568
CFP 0.96 5ng/µL	mCherry 0.16 10ng/µL	349	396	449	493	587	627		469.501	0.986454
CFP 0.96 5ng/µL	mCherry 0.16 10ng/µL	336	375	446	501	581	594		459.226	0.979774
CFP 0.96 2.5ng/µL	mCherry 0.16 10ng/µL	290	265	299	253	343	362		128.17	0.465912
CFP 0.96 2.5ng/µL	mCherry 0.16 10ng/µL	212	240	273	292	318	317		182.012	0.950375
CFP 0.96 1.25ng/µL	mCherry 0.16 10ng/µL	203	172	180	151	226	203		31.096	0.0706089
CFP 0.96 1.25ng/µL	mCherry 0.16 10ng/µL	185	222	209	145	190	238		24.5263	0.029412
CFP 0.96 20ng/µL	x	3838	6126	8849	11067	13379	14928		18581.2	0.994817
CFP 0.96 20ng/µL	x	3693	6068	8515	10886	13078	14850		18524.7	0.997389

### Sheet: Bg Sub YFP
		Background Subtracted YFP Signal
	Cycle Nr. :	3	4	5	6	7
	Time [hr] :	0.244083	0.366111	0.488139	0.610167	0.73225
CFP Label	YFP Label							Slope	RSQ
CFP 0.96 20ng/µL	YFP 0.96 10ng/µL	1463.5	3596.5	5658.5	7756.5	9401.5		16417.6	0.997934
CFP 0.96 20ng/µL	YFP 0.96 10ng/µL	1131.5	3117.5	5105.5	7164.5	8915.5		16072.7	0.999376
CFP 0.96 10ng/µL	YFP 0.96 10ng/µL	1756.5	5406.5	9225.5	13160.5	16518.5		30545.9	0.999441
CFP 0.96 10ng/µL	YFP 0.96 10ng/µL	1398.5	4511.5	7950.5	11555.5	14696.5		27565	0.999388
CFP 0.96 5ng/µL	YFP 0.96 10ng/µL	1786.5	5991.5	10766.5	15658.5	19753.5		37365.9	0.999081
CFP 0.96 5ng/µL	YFP 0.96 10ng/µL	1534.5	5302.5	9658.5	14253.5	18227.5		34691.4	0.998995
CFP 0.96 2.5ng/µL	YFP 0.96 10ng/µL	1727.5	6122.5	11339.5	16756.5	21284.5		40764	0.998741
CFP 0.96 2.5ng/µL	YFP 0.96 10ng/µL	1674.5	5882.5	10929.5	16159.5	20500.5		39273.5	0.998626
CFP 0.96 1.25ng/µL	YFP 0.96 10ng/µL	1987.5	6984.5	12840.5	18897.5	24020.5		45869.8	0.998916
CFP 0.96 1.25ng/µL	YFP 0.96 10ng/µL	1921.5	6754.5	12420.5	18394.5	23335.5		44631.6	0.998728
x	YFP 0.96 10ng/µL	1295.5	5730.5	12199.5	19210.5	25530.5		50762.6	0.994636
x	YFP 0.96 10ng/µL	1394.5	6025.5	12444.5	19395.5	25479.5		50426.6	0.995929
	Cycle Nr. :	3	4	5	6	7
	Time [hr] :	0.191389	0.287056	0.38275	0.478417	0.574111
CFP Label	YFP Label							Slope	RSQ
CFP 0.17 20ng/µL	YFP 0.17 10ng/µL	768.5	1855	2906	3748	4450		9673.84	0.991863
CFP 0.17 20ng/µL	YFP 0.17 10ng/µL	973.5	2009	2991	3743	4382		8937.01	0.989664
CFP 0.17 10ng/µL	YFP 0.17 10ng/µL	1526.5	3557	5553	7185	8529		18429	0.992835
CFP 0.17 10ng/µL	YFP 0.17 10ng/µL	1484.5	3524	5587	7284	8737		19089.5	0.994629
CFP 0.17 5ng/µL	YFP 0.17 10ng/µL	1696.5	4425	7460	9958	12100		27529.1	0.996154
CFP 0.17 5ng/µL	YFP 0.17 10ng/µL	1650.5	4354	7285	9758	11827		26919.8	0.996084
CFP 0.17 2.5ng/µL	YFP 0.17 10ng/µL	1879.5	5000	8399	11328	13812		31556	0.996959
CFP 0.17 2.5ng/µL	YFP 0.17 10ng/µL	1857.5	4943	8279	11087	13527		30814	0.996706
CFP 0.17 1.25ng/µL	YFP 0.17 10ng/µL	1880.5	5024	8388	11267	13708		31247.7	0.99658
CFP 0.17 1.25ng/µL	YFP 0.17 10ng/µL	1768.5	4950	8439	11334	13859		31944.8	0.996545
x	YFP 0.17 10ng/µL	2121.5	5552	9374	12651	15457		35294.5	0.997211
x	YFP 0.17 10ng/µL	1718.5	5095	8981	12507	15476		36503.7	0.998209
	Cycle Nr. :	3	4	5	6	7
	Time [hr] :	0.244083	0.366111	0.488139	0.610167	0.73225
CFP Label	YFP Label							Slope	RSQ
CFP 0.96 20ng/µL	YFP 0.17 10ng/µL	1124.5	3113.5	4888.5	6513.5	7726.5		13605.4	0.992342
CFP 0.96 20ng/µL	YFP 0.17 10ng/µL	972.5	2937.5	4862.5	6554.5	7953.5		14404.3	0.995487
CFP 0.96 10ng/µL	YFP 0.17 10ng/µL	1134.5	3310.5	5304.5	7093.5	8476.5		15132	0.993154
CFP 0.96 10ng/µL	YFP 0.17 10ng/µL	960.5	3045.5	5062.5	6839.5	8278.5		15101.7	0.994862
CFP 0.96 5ng/µL	YFP 0.17 10ng/µL	932.5	3140.5	5311.5	7288.5	8794.5		16283.2	0.994912
CFP 0.96 5ng/µL	YFP 0.17 10ng/µL	935.5	3041.5	5110.5	7009.5	8435.5		15542.5	0.994827
CFP 0.96 2.5ng/µL	YFP 0.17 10ng/µL	1003.5	3315.5	5482.5	7386.5	8968.5		16388.9	0.994637
CFP 0.96 2.5ng/µL	YFP 0.17 10ng/µL	1062.5	3336.5	5511.5	7519.5	9090.5		16584	0.995402
CFP 0.96 1.25ng/µL	YFP 0.17 10ng/µL	1091.5	3385.5	5555.5	7465.5	8966.5		16248.8	0.993631
CFP 0.96 1.25ng/µL	YFP 0.17 10ng/µL	1063.5	3298.5	5456.5	7342.5	8837.5		16053.8	0.994052
x	YFP 0.17 10ng/µL	1076.5	3383.5	5524.5	7439.5	8965.5		16252.1	0.994087
x	YFP 0.17 10ng/µL	1061.5	3334.5	5449.5	7263.5	8685.5		15713.7	0.992106

### Sheet: Bg Sub mCherry
		Background Subtracted mCherry Signal
	Cycle Nr. :	10	11	12	13	14	15	16
	Time [hr] :	1.09869	1.22078	1.34283	1.46489	1.58694	1.709	1.83108
CFP Label	mCherry Label									Slope	RSQ
CFP 0.96 20ng/µL	mCherry 1 10ng/µL	4151.5	6170.5	8552.5	11172.5	14004.5	17027.5	19879.5		21754.2	0.996038
CFP 0.96 20ng/µL	mCherry 1 10ng/µL	4398.5	6584.5	9253.5	12086.5	15285.5	18560.5	21565.5		23841.9	0.996358
CFP 0.96 10ng/µL	mCherry 1 10ng/µL	8066.5	12133.5	16851.5	21906.5	27279.5	32529.5	37159.5		40523.7	0.9986
CFP 0.96 10ng/µL	mCherry 1 10ng/µL	7871.5	11874.5	16674.5	21667.5	27096.5	32472.5	37158.5		40810.5	0.998353
CFP 0.96 5ng/µL	mCherry 1 10ng/µL	11488.5	17273.5	23891.5	30570.5	37560.5	44265.5	49746.5		53376.7	0.999137
CFP 0.96 5ng/µL	mCherry 1 10ng/µL	10585.5	15995.5	22285.5	28683.5	35262.5	41596.5	47113.5		50841.7	0.999321
CFP 0.96 2.5ng/µL	mCherry 1 10ng/µL	13022.5	19540.5	26958.5	34414.5	42062.5	49163.5	54960.5		58566.4	0.998876
CFP 0.96 2.5ng/µL	mCherry 1 10ng/µL	12809.5	19242.5	26518.5	33864.5	41413.5	48441.5	54608.5		58135.2	0.999326
CFP 0.96 1.25ng/µL	mCherry 1 10ng/µL	13695.5	20487.5	28303.5	36090.5	43933.5	51471.5	57724.5		61352.2	0.999143
CFP 0.96 1.25ng/µL	mCherry 1 10ng/µL	12071.5	18448.5	25865.5	33371.5	41224.5	48874.5	55186.5		60144.1	0.999144
x	mCherry 1 10ng/µL	12688.5	19250.5	26995.5	34853.5	43166.5	51004.5	57963.5		63054.8	0.999192
x	mCherry 1 10ng/µL	12399.5	19100.5	26748.5	34581.5	43324.5	50997.5	58190.5		63709.9	0.999082
	Cycle Nr. :	13	14	15	16	17	18
	Time [hr] :	1.14919	1.24497	1.34072	1.4365	1.53225	1.62803
CFP Label	mCherry Label									Slope	RSQ
CFP 0.17 20ng/µL	mCherry 0.16 10ng/µL	84.5	110	125	163.5	192.5	218.5			285.222	0.989861
CFP 0.17 20ng/µL	mCherry 0.16 10ng/µL	119.5	152	163	190.5	217.5	252.5			265.233	0.984468
CFP 0.17 10ng/µL	mCherry 0.16 10ng/µL	169.5	209	247	287.5	332.5	376.5			431.413	0.99886
CFP 0.17 10ng/µL	mCherry 0.16 10ng/µL	181.5	221	260	301.5	351.5	398.5			452.894	0.997321
CFP 0.17 5ng/µL	mCherry 0.16 10ng/µL	221.5	275	317	364.5	419.5	473.5			519.426	0.99821
CFP 0.17 5ng/µL	mCherry 0.16 10ng/µL	224.5	273	315	367.5	424.5	472.5			521.216	0.998198
CFP 0.17 2.5ng/µL	mCherry 0.16 10ng/µL	250.5	307	361	428.5	485.5	547.5			622.953	0.999194
CFP 0.17 2.5ng/µL	mCherry 0.16 10ng/µL	249.5	308	358	414.5	476.5	542.5			604.754	0.998005
CFP 0.17 1.25ng/µL	mCherry 0.16 10ng/µL	227.5	279	339	392.5	460.5	523.5			619.969	0.998066
CFP 0.17 1.25ng/µL	mCherry 0.16 10ng/µL	263.5	323	379	438.5	516.5	574.5			654.876	0.997478
x	mCherry 0.16 10ng/µL	287.5	359	417	496.5	575.5	640.5			744.083	0.998218
x	mCherry 0.16 10ng/µL	330.5	412	486	565.5	653.5	735.5			844.03	0.999393
	Cycle Nr. :	10	11	12	13	14	15	16
	Time [hr] :	1.09869	1.22078	1.34283	1.46489	1.58694	1.709	1.83108
CFP Label	mCherry Label									Slope	RSQ
CFP 0.96 20ng/µL	mCherry 0.16 10ng/µL	281.5	375.5	472.5	563.5	655.5	755.5	831.5		758.692	0.999337
CFP 0.96 20ng/µL	mCherry 0.16 10ng/µL	316.5	415.5	509.5	602.5	697.5	802.5	880.5		776.54	0.999385
CFP 0.96 10ng/µL	mCherry 0.16 10ng/µL	263.5	338.5	407.5	489.5	557.5	640.5	703.5		606.837	0.99934
CFP 0.96 10ng/µL	mCherry 0.16 10ng/µL	276.5	365.5	434.5	520.5	592.5	673.5	745.5		638.144	0.99932
CFP 0.96 5ng/µL	mCherry 0.16 10ng/µL	255.5	332.5	396.5	465.5	537.5	606.5	678.5		572.896	0.999739
CFP 0.96 5ng/µL	mCherry 0.16 10ng/µL	241.5	318.5	385.5	464.5	521.5	596.5	658.5		568.507	0.998807
CFP 0.96 2.5ng/µL	mCherry 0.16 10ng/µL	249.5	317.5	385.5	452.5	518.5	586.5	652.5		550.074	0.999977
CFP 0.96 2.5ng/µL	mCherry 0.16 10ng/µL	256.5	331.5	394.5	463.5	530.5	609.5	669.5		564.996	0.999342
CFP 0.96 1.25ng/µL	mCherry 0.16 10ng/µL	248.5	325.5	385.5	459.5	516.5	589.5	650.5		545.685	0.999031
CFP 0.96 1.25ng/µL	mCherry 0.16 10ng/µL	255.5	328.5	402.5	466.5	537.5	611.5	675.5		573.774	0.999655
x	mCherry 0.16 10ng/µL	225.5	288.5	352.5	419.5	480.5	553.5	607.5		527.837	0.999429
x	mCherry 0.16 10ng/µL	223.5	282.5	338.5	393.5	454.5	518.5	569.5		475.755	0.999499
