## Supplementary material for "Specific Codons Control Cellular Resources and Fitness": Data S4

### Sheet: Bg Sub CFP
Background Subtracted CFP Signal
Cycle Nr.	1	2	3	4	5	6	7	8	9	10	11	12	13	14	15	16	17	18	19
Time [hr]	0	0.118944	0.237917	0.356861	0.475806	0.59475	0.713722	0.832667	0.951611	1.07056	1.1895	1.30847	1.42742	1.54636	1.66531	1.78425	1.90322	2.02217	2.14111
CFP High CAI (100ng/µL)	-247.667	-137.333	-136.667	-30.3333	350.667	1271	2692.67	4467	6292.33	7994.67	9524	10765.7	11800.7	12464.7	13372.3	13695	14408.3	14260.3	14880.3
CFP High CAI (100ng/µL)	-77.6667	-26.3333	-21.6667	31.6667	282.667	1001	2219.67	3865	5641.33	7311.67	8894	10255.7	11311.7	12105.7	12954.3	13406	14074.3	13933.3	14437.3
CFP High CAI (100ng/µL)	-52.6667	8.66667	8.33333	39.6667	290.667	1003	2234.67	3919	5675.33	7411.67	8966	10202.7	11306.7	11977.7	12837.3	13280	13864.3	13725.3	14164.3
CFP Low CAI (100ng/µL)	14.3333	-10.3333	-6.66667	5.66667	73.6667	279	591.667	981	1380.33	1779.67	2135	2472.67	2774.67	3026.67	3217.33	3371	3597.33	3597.33	3760.33
CFP Low CAI (100ng/µL)	-10.6667	-31.3333	-15.6667	-10.3333	49.6667	251	555.667	940	1351.33	1723.67	2103	2422.67	2684.67	2909.67	3157.33	3291	3487.33	3475.33	3657.33
CFP Low CAI (100ng/µL)	-16.6667	-9.33333	0.333333	12.6667	82.6667	278	565.667	940	1315.33	1675.67	2049	2332.67	2586.67	2771.67	3019.33	3167	3340.33	3327.33	3528.33
YFP High CAI (50ng/µL)	-36.6667	-36.3333	-25.6667	-23.3333	-57.3333	-82	-113.333	-140	-183.667	-199.333	-193	-217.333	-237.333	-238.333	-241.667	-245	-241.667	-240.667	-213.667
YFP High CAI (50ng/µL)	-67.6667	-59.3333	-54.6667	-56.3333	-78.3333	-94	-113.333	-149	-184.667	-194.333	-196	-215.333	-237.333	-243.333	-246.667	-247	-250.667	-242.667	-242.667
YFP High CAI (50ng/µL)	-86.6667	-40.3333	-20.6667	-30.3333	-57.3333	-69	-104.333	-136	-162.667	-178.333	-185	-202.333	-230.333	-218.333	-225.667	-219	-213.667	-209.667	-203.667
YFP Low CAI (50ng/µL)	-228.667	-131.333	-105.667	-83.3333	-95.3333	-94	-87.3333	-84	-104.667	-97.3333	-78	-69.3333	-66.3333	-72.3333	-72.6667	-51	-33.6667	-19.6667	2.33333
YFP Low CAI (50ng/µL)	-63.6667	-6.33333	13.3333	13.6667	23.6667	25	11.6667	7	-10.6667	-14.3333	8	6.66667	9.66667	0.666667	-6.66667	20	33.3333	34.3333	63.3333
YFP Low CAI (50ng/µL)	-133.667	-26.3333	-29.6667	-34.3333	-34.3333	-45	-49.3333	-60	-72.6667	-73.3333	-57	-56.3333	-56.3333	-51.3333	-55.6667	-39	-39.6667	-32.6667	-10.6667
mCherry High CAI (50ng/µL)	-29.6667	30.6667	36.3333	40.6667	49.6667	88	177.667	297	416.333	547.667	692	829.667	887.667	933.667	901.333	871	828.333	723.333	659.333
mCherry High CAI (50ng/µL)	-47.6667	16.6667	30.3333	33.6667	44.6667	90	167.667	257	368.333	520.667	651	762.667	823.667	872.667	885.333	844	782.333	690.333	642.333
mCherry High CAI (50ng/µL)	-32.6667	69.6667	77.3333	71.6667	60.6667	123	187.667	292	406.333	520.667	647	764.667	824.667	871.667	824.333	806	743.333	658.333	618.333
mCherry Low CAI (50ng/µL)	7.33333	35.6667	33.3333	33.6667	23.6667	23	42.6667	28	26.3333	33.6667	31	44.6667	47.6667	52.6667	53.3333	56	68.3333	90.3333	99.3333
mCherry Low CAI (50ng/µL)	-33.6667	-14.3333	-11.6667	-13.3333	-23.3333	-22	-24.3333	-6	-20.6667	-21.3333	-9	-0.333333	6.66667	9.66667	13.3333	29	23.3333	24.3333	43.3333
mCherry Low CAI (50ng/µL)	-55.6667	-5.33333	-4.66667	0.666667	-12.3333	-17	-12.3333	-14	-8.66667	-10.3333	9	13.6667	-3.33333	25.6667	9.33333	34	21.3333	40.3333	47.3333
100ng/µL CFP High CAI vs. 50ng/µL YFP High CAI	-123.667	-81.3333	-74.6667	-23.3333	210.667	872	1889.67	3270	4707.33	6188.67	7510	8628.67	9627.67	10333.7	11126.3	11526	12128.3	12192.3	12678.3
100ng/µL CFP High CAI vs. 50ng/µL YFP High CAI	-25.6667	-12.3333	15.3333	50.6667	232.667	769	1714.67	3018	4400.33	5824.67	7138	8256.67	9225.67	9896.67	10666.3	11095	11616.3	11583.3	12164.3
100ng/µL CFP High CAI vs. 50ng/µL YFP High CAI	-49.6667	-10.3333	3.33333	4.66667	182.667	725	1690.67	3064	4492.33	6007.67	7448	8524.67	9465.67	10137.7	10902.3	11352	11901.3	11917.3	12314.3
100ng/µL CFP High CAI vs. 50ng/µL YFP Low CAI	20.3333	72.6667	77.3333	73.6667	161.667	445	857.667	1502	2128.33	2783.67	3413	3978.67	4467.67	4821.67	5258.33	5507	5759.33	5776.33	6127.33
100ng/µL CFP High CAI vs. 50ng/µL YFP Low CAI	-35.6667	14.6667	29.3333	38.6667	92.6667	298	648.667	1105	1592.33	2094.67	2594	3051.67	3502.67	3782.67	4156.33	4336	4616.33	4641.33	4880.33
100ng/µL CFP High CAI vs. 50ng/µL YFP Low CAI	-58.6667	-8.33333	-0.666667	0.666667	69.6667	276	613.667	1097	1626.33	2142.67	2666	3086.67	3509.67	3797.67	4172.33	4405	4651.33	4690.33	4906.33
100ng/µL CFP Low CAI vs. 50ng/µL YFP Low CAI	-47.6667	18.6667	19.3333	31.6667	58.6667	168	352.667	603	860.333	1134.67	1388	1618.67	1835.67	2008.67	2211.33	2371	2481.33	2532.33	2669.33
100ng/µL CFP Low CAI vs. 50ng/µL YFP Low CAI	-78.6667	-30.3333	-26.6667	-28.3333	27.6667	144	334.667	577	852.333	1136.67	1444	1662.67	1902.67	2098.67	2301.33	2418	2586.33	2628.33	2803.33
100ng/µL CFP Low CAI vs. 50ng/µL YFP Low CAI	24.3333	45.6667	59.3333	44.6667	85.6667	201	401.667	655	924.333	1215.67	1487	1712.67	1983.67	2138.67	2327.33	2498	2632.33	2641.33	2847.33
100ng/µL CFP High CAI vs. 50ng/µL mCherry High CAI	-277.667	-171.333	-151.667	-90.3333	66.6667	552	1313.67	2413	3503.33	4661.67	5753	6668.67	7463.67	8004.67	8712.33	8967	9319.33	9242.33	9623.33
100ng/µL CFP High CAI vs. 50ng/µL mCherry High CAI	-212.667	-141.333	-116.667	-62.3333	76.6667	509	1230.67	2259	3383.33	4522.67	5654	6610.67	7481.67	7989.67	8573.33	8952	9341.33	9357.33	9558.33
100ng/µL CFP High CAI vs. 50ng/µL mCherry High CAI	-250.667	-174.333	-152.667	-126.333	-15.3333	352	1023.67	2024	3136.33	4263.67	5379	6280.67	7204.67	7690.67	8378.33	8711	9147.33	9120.33	9550.33
100ng/µL CFP High CAI vs. 50ng/µL mCherry Low CAI	-38.6667	9.66667	7.33333	23.6667	97.6667	297	673.667	1201	1714.33	2286.67	2790	3284.67	3685.67	3979.67	4353.33	4584	4809.33	4854.33	5050.33
100ng/µL CFP High CAI vs. 50ng/µL mCherry Low CAI	-428.667	-457.333	-796.667	310.667	108.667	274	623.667	1168	1674.33	2249.67	2778	3268.67	3667.67	3964.67	4308.33	4581	4809.33	4834.33	5004.33
100ng/µL CFP High CAI vs. 50ng/µL mCherry Low CAI	-738.667	-626.333	-321.667	-894.333	-307.333	34	475.667	1009	1545.33	2139.67	2645	3115.67	3524.67	3820.67	4181.33	4413	4603.33	4647.33	4858.33
100ng/µL CFP Low CAI vs. 50ng/µL mCherry Low CAI	-32.6667	-25.3333	12.3333	-1.33333	16.6667	119	277.667	507	737.333	998.667	1225	1433.67	1624.67	1742.67	1915.33	2044	2137.33	2193.33	2295.33
100ng/µL CFP Low CAI vs. 50ng/µL mCherry Low CAI	-52.6667	-39.3333	-17.6667	-15.3333	9.66667	97	271.667	491	704.333	943.667	1169	1369.67	1552.67	1672.67	1853.33	1928	2076.33	2122.33	2240.33
100ng/µL CFP Low CAI vs. 50ng/µL mCherry Low CAI	0.333333	26.6667	29.3333	31.6667	71.6667	167	340.667	565	794.333	1052.67	1264	1472.67	1663.67	1824.67	1985.33	2108	2229.33	2283.33	2402.33

### Sheet: Bg Sub YFP
Background Subtracted YFP Signal
Cycle Nr.	1	2	3	4	5	6	7	8	9	10	11	12	13	14	15	16	17	18	19
Time [hr]	0	0.118944	0.237917	0.356861	0.475806	0.59475	0.713722	0.832667	0.951611	1.07056	1.1895	1.30847	1.42742	1.54636	1.66531	1.78425	1.90322	2.02217	2.14111
CFP High CAI (100ng/µL)	-20.3333	-17	-15.6667	-13.6667	-12	-12.3333	-10.6667	-8.66667	-9.33333	-8.33333	-7	-4.33333	-2.66667	-0.333333	0	1.33333	4.33333	5	5
CFP High CAI (100ng/µL)	-5.33333	-5	-3.66667	0.333333	-1	-0.333333	-0.666667	1.33333	1.66667	1.66667	6	5.66667	9.33333	6.66667	10	10.3333	11.3333	15	13
CFP High CAI (100ng/µL)	0.666667	1	1.33333	1.33333	2	2.66667	3.33333	5.33333	5.66667	6.66667	8	9.66667	10.3333	13.6667	12	13.3333	16.3333	16	18
CFP Low CAI (100ng/µL)	-1.33333	1	0.333333	0.333333	0	1.66667	-0.666667	-1.66667	-1.33333	-1.33333	1	-1.33333	0.333333	0.666667	2	2.33333	3.33333	4	4
CFP Low CAI (100ng/µL)	-1.33333	1	-0.666667	0.333333	0	-1.33333	-1.66667	-1.66667	-1.33333	-2.33333	0	-1.33333	-0.666667	0.666667	0	1.33333	1.33333	2	2
CFP Low CAI (100ng/µL)	0.666667	2	1.33333	1.33333	3	0.666667	2.33333	0.333333	2.66667	2.66667	5	3.66667	5.33333	5.66667	6	6.33333	8.33333	9	8
YFP High CAI (50ng/µL)	-2.33333	0	95.3333	1450.33	5203	10577.7	16358.3	21848.3	27378.7	31223.7	35226	38371.7	41044.3	42847.7	44265	45537.3	45811.3	46372	46191
YFP High CAI (50ng/µL)	-2.33333	0	89.3333	1264.33	4566	9430.67	14931.3	20242.3	25644.7	29556.7	33803	36552.7	39636.3	41414.7	42910	44339.3	44820.3	45491	45412
YFP High CAI (50ng/µL)	0.666667	1	135.333	1658.33	5514	10835.7	16438.3	21798.3	26972.7	30661.7	34822	37448.7	40187.3	41891.7	43183	44223.3	44512.3	45193	45106
YFP Low CAI (50ng/µL)	-14.3333	-12	132.333	1148.33	2527	3867.67	5128.33	6244.33	7421.67	8190.67	9167	9924.67	10724.3	11188.7	11669	12229.3	12539.3	12877	12913
YFP Low CAI (50ng/µL)	0.666667	1	71.3333	955.333	2343	3754.67	5044.33	6214.33	7373.67	8211.67	9209	9883.67	10698.3	11145.7	11658	12201.3	12463.3	12879	12936
YFP Low CAI (50ng/µL)	-0.333333	2	37.3333	710.333	1918	3171.67	4322.33	5354.33	6389.67	7122.67	7989	8582.67	9308.33	9748.67	10192	10659.3	10900.3	11214	11274
mCherry High CAI (50ng/µL)	3.66667	5	5.33333	6.33333	5	4.66667	3.33333	-0.666667	-1.33333	-2.33333	-6	-14.3333	-22.6667	-32.3333	-42	-51.6667	-57.6667	-66	-73
mCherry High CAI (50ng/µL)	4.66667	6	6.33333	6.33333	6	3.66667	3.33333	2.33333	-1.33333	-4.33333	-6	-16.3333	-20.6667	-31.3333	-40	-48.6667	-57.6667	-66	-72
mCherry High CAI (50ng/µL)	6.66667	9	7.33333	8.33333	6	6.66667	5.33333	1.33333	0.666667	-1.33333	-6	-14.3333	-20.6667	-29.3333	-39	-48.6667	-55.6667	-64	-70
mCherry Low CAI (50ng/µL)	3.66667	5	4.33333	6.33333	5	3.66667	2.33333	1.33333	2.66667	2.66667	3	2.66667	2.33333	0.666667	3	2.33333	3.33333	1	4
mCherry Low CAI (50ng/µL)	-0.333333	1	2.33333	0.333333	2	-1.33333	-1.66667	-0.666667	-1.33333	-1.33333	-1	-0.333333	-1.66667	-0.333333	0	-0.666667	0.333333	0	-1
mCherry Low CAI (50ng/µL)	-2.33333	0	0.333333	0.333333	-1	-1.33333	-2.66667	-3.66667	-4.33333	-3.33333	-3	-3.33333	-2.66667	-1.33333	-2	-1.66667	0.333333	2	-1
100ng/µL CFP High CAI vs. 50ng/µL YFP High CAI	-10.3333	-10	34.3333	413.333	1267	2383.67	3566.33	4738.33	5907.67	6740.67	7723	8418.67	9147.33	9569.67	9982	10423.3	10616.3	10884	10879
100ng/µL CFP High CAI vs. 50ng/µL YFP High CAI	-0.333333	3	44.3333	498.333	1555	2996.67	4551.33	6127.33	7730.67	8903.67	10247	11147.7	12002.3	12606.7	13205	13748.3	14011.3	14350	14393
100ng/µL CFP High CAI vs. 50ng/µL YFP High CAI	-2.33333	0	19.3333	287.333	1008	2020.67	3174.33	4338.33	5498.67	6402.67	7426	8087.67	8780.33	9226.67	9599	10031.3	10246.3	10448	10477
100ng/µL CFP High CAI vs. 50ng/µL YFP Low CAI	5.66667	7	13.3333	260.333	1132	2368.67	3597.33	4744.33	5801.67	6530.67	7379	7906.67	8526.33	8932.67	9272	9718.33	9940.33	10232	10299
100ng/µL CFP High CAI vs. 50ng/µL YFP Low CAI	1.66667	3	12.3333	325.333	1320	2657.67	3964.33	5144.33	6238.67	7000.67	7812	8361.67	8941.33	9341.67	9696	10073.3	10255.3	10493	10602
100ng/µL CFP High CAI vs. 50ng/µL YFP Low CAI	-3.33333	-1	4.33333	289.333	1244	2623.67	4060.33	5350.33	6602.67	7440.67	8401	9042.67	9772.33	10153.7	10572	11063.3	11203.3	11550	11537
100ng/µL CFP Low CAI vs. 50ng/µL YFP Low CAI	1.66667	2	10.3333	199.333	547	905.667	1241.33	1506.33	1775.67	1954.67	2180	2295.67	2458.33	2548.67	2627	2710.33	2759.33	2811	2817
100ng/µL CFP Low CAI vs. 50ng/µL YFP Low CAI	-2.33333	0	9.33333	210.333	563	933.667	1259.33	1546.33	1825.67	2010.67	2234	2368.67	2553.33	2616.67	2697	2807.33	2832.33	2912	2914
100ng/µL CFP Low CAI vs. 50ng/µL YFP Low CAI	3.66667	5	15.3333	217.333	571	935.667	1254.33	1537.33	1812.67	1991.67	2210	2330.67	2508.33	2584.67	2653	2755.33	2782.33	2846	2840
100ng/µL CFP High CAI vs. 50ng/µL mCherry High CAI	-19.3333	-16	-15.6667	-12.6667	-12	-12.3333	-12.6667	-12.6667	-10.3333	-13.3333	-14	-15.3333	-15.6667	-19.3333	-21	-24.6667	-27.6667	-33	-37
100ng/µL CFP High CAI vs. 50ng/µL mCherry High CAI	-9.33333	-9	-6.66667	-3.66667	-4	-3.33333	-2.66667	-4.66667	-2.33333	-4.33333	-5	-7.33333	-5.66667	-9.33333	-11	-15.6667	-17.6667	-24	-26
100ng/µL CFP High CAI vs. 50ng/µL mCherry High CAI	-12.3333	-11	-9.66667	-9.66667	-8	-9.33333	-9.66667	-9.66667	-6.33333	-8.33333	-6	-6.33333	-5.66667	-8.33333	-9	-11.6667	-12.6667	-16	-16
100ng/µL CFP High CAI vs. 50ng/µL mCherry Low CAI	-2.33333	1	-0.666667	3.33333	1	-0.333333	3.33333	1.33333	-0.333333	0.666667	3	1.66667	5.33333	3.66667	3	4.33333	5.33333	5	6
100ng/µL CFP High CAI vs. 50ng/µL mCherry Low CAI	-13.3333	-12	-13.6667	-10.6667	-13	-12.3333	-12.6667	-12.6667	-13.3333	-12.3333	-11	-11.3333	-9.66667	-8.33333	-7	-9.66667	-7.66667	-7	-7
100ng/µL CFP High CAI vs. 50ng/µL mCherry Low CAI	6.66667	8	8.33333	8.33333	7	9.66667	7.33333	7.33333	7.66667	5.66667	7	7.66667	9.33333	8.66667	9	8.33333	9.33333	8	9
100ng/µL CFP Low CAI vs. 50ng/µL mCherry Low CAI	-0.333333	0	-0.666667	-0.666667	0	0.666667	-0.666667	-2.66667	-1.33333	-1.33333	-1	-1.33333	0.333333	1.66667	1	1.33333	1.33333	1	2
100ng/µL CFP Low CAI vs. 50ng/µL mCherry Low CAI	-2.33333	-2	-1.66667	-1.66667	-3	-3.33333	-1.66667	-2.66667	-3.33333	-4.33333	-2	-4.33333	-0.666667	-1.33333	-1	-1.66667	-0.666667	-1	1
100ng/µL CFP Low CAI vs. 50ng/µL mCherry Low CAI	1.66667	4	4.33333	3.33333	5	1.66667	2.33333	1.33333	2.66667	1.66667	4	1.66667	4.33333	4.66667	5	5.33333	8.33333	5	7

### Sheet: Bg Sub mCherry
Background Subtracted mCherry Signal
Cycle Nr.	1	2	3	4	5	6	7	8	9	10	11	12	13	14	15	16	17	18	19
Time [hr]	0	0.118944	0.237917	0.356861	0.475806	0.59475	0.713722	0.832667	0.951611	1.07056	1.1895	1.30847	1.42742	1.54636	1.66531	1.78425	1.90322	2.02217	2.14111
CFP High CAI (100ng/µL)	-21.6667	-22	-19.3333	-17.6667	-18	-15.6667	-16.3333	-17.3333	-17.3333	-17	-17	-19.6667	-18.3333	-19.3333	-20.6667	-20.3333	-21.6667	-21	-21
CFP High CAI (100ng/µL)	-9.66667	-6	-6.33333	-3.66667	-3	-4.66667	-2.33333	-4.33333	-5.33333	-4	-5	-6.66667	-9.33333	-6.33333	-8.66667	-9.33333	-8.66667	-10	-9
CFP High CAI (100ng/µL)	-2.66667	-3	-2.33333	0.333333	0	3.33333	4.66667	0.666667	1.66667	2	1	-1.66667	-0.333333	-2.33333	-3.66667	-5.33333	-4.66667	-4	-4
CFP Low CAI (100ng/µL)	-0.666667	0	-0.333333	0.333333	2	2.33333	2.66667	-1.33333	1.66667	2	-1	-2.66667	-4.33333	-1.33333	-5.66667	-3.33333	-3.66667	-5	-5
CFP Low CAI (100ng/µL)	-2.66667	-2	-3.33333	-0.666667	1	-0.666667	1.66667	0.666667	0.666667	-2	-1	-3.66667	-5.33333	-4.33333	-7.66667	-6.33333	-4.66667	-6	-6
CFP Low CAI (100ng/µL)	-1.66667	0	-0.333333	1.33333	2	3.33333	4.66667	1.66667	2.66667	2	1	-1.66667	-1.33333	-1.33333	-3.66667	-4.33333	-4.66667	-3	-3
YFP High CAI (50ng/µL)	-2.66667	-2	-2.33333	0.333333	0	1.33333	0.666667	-1.33333	-0.333333	1	0	1.33333	-1.33333	-2.33333	-3.66667	-6.33333	-5.66667	-6	-5
YFP High CAI (50ng/µL)	-3.66667	-1	-3.33333	0.333333	0	1.33333	2.66667	2.66667	-0.333333	-1	-1	-1.66667	-3.33333	-2.33333	-4.66667	-7.33333	-6.66667	-5	-8
YFP High CAI (50ng/µL)	0.333333	1	-0.333333	2.33333	2	4.33333	4.66667	2.66667	1.66667	3	3	-0.666667	-1.33333	-2.33333	-2.66667	-3.33333	-2.66667	-3	-2
YFP Low CAI (50ng/µL)	-14.6667	-13	-12.3333	-10.6667	-9	-8.66667	-8.33333	-10.3333	-9.33333	-10	-11	-9.66667	-13.3333	-10.3333	-14.6667	-13.3333	-14.6667	-16	-14
YFP Low CAI (50ng/µL)	1.33333	3	3.66667	5.33333	4	4.33333	4.66667	3.66667	2.66667	2	2	2.33333	-0.333333	0.666667	-0.666667	-4.33333	-1.66667	-2	-3
YFP Low CAI (50ng/µL)	-0.666667	3	3.66667	3.33333	4	5.33333	3.66667	2.66667	2.66667	2	3	2.33333	0.666667	2.66667	1.33333	-0.333333	1.33333	0	0
mCherry High CAI (50ng/µL)	4.33333	5	5.66667	8.33333	18	95.3333	395.667	1163.67	2638.67	4959	8115	11902.3	15867.7	19976.7	23622.3	26834.7	29725.3	31869	33824
mCherry High CAI (50ng/µL)	7.33333	9	9.66667	9.33333	18	87.3333	362.667	1067.67	2440.67	4643	7642	11283.3	15184.7	19192.7	22889.3	26154.7	28913.3	31099	33053
mCherry High CAI (50ng/µL)	10.3333	8	10.6667	13.3333	19	87.3333	352.667	1060.67	2445.67	4685	7699	11336.3	15302.7	19217.7	22900.3	25915.7	28602.3	30869	32592
mCherry Low CAI (50ng/µL)	5.33333	6	6.66667	7.33333	8	10.3333	19.6667	28.6667	47.6667	69	100	132.333	169.667	211.667	249.333	291.667	334.333	378	419
mCherry Low CAI (50ng/µL)	-1.66667	0	0.666667	-0.666667	0	8.33333	13.6667	23.6667	42.6667	64	92	125.333	161.667	195.667	238.333	274.667	319.333	362	401
mCherry Low CAI (50ng/µL)	-1.66667	2	-1.33333	3.33333	4	7.33333	13.6667	25.6667	50.6667	82	124	172.333	225.667	289.667	343.333	402.667	465.333	521	581
100ng/µL CFP High CAI vs. 50ng/µL YFP High CAI	-9.66667	-10	-9.33333	-6.66667	-7	-5.66667	-5.33333	-5.33333	-5.33333	-4	-6	-5.66667	-6.33333	-5.33333	-10.6667	-11.3333	-7.66667	-7	-9
100ng/µL CFP High CAI vs. 50ng/µL YFP High CAI	-0.666667	0	2.66667	5.33333	6	5.33333	5.66667	3.66667	3.66667	4	2	2.33333	1.66667	2.66667	0.333333	-0.333333	-0.666667	1	-2
100ng/µL CFP High CAI vs. 50ng/µL YFP High CAI	-0.666667	1	1.66667	3.33333	2	2.33333	3.66667	0.666667	3.66667	1	1	0.333333	-1.33333	0.666667	-1.66667	-3.33333	-2.66667	-3	-3
100ng/µL CFP High CAI vs. 50ng/µL YFP Low CAI	7.33333	9	7.66667	9.33333	8	10.3333	10.6667	9.66667	7.66667	8	7	7.33333	5.66667	6.66667	1.33333	1.66667	3.33333	2	2
100ng/µL CFP High CAI vs. 50ng/µL YFP Low CAI	3.33333	5	4.66667	6.33333	7	6.33333	7.66667	6.66667	5.66667	6	6	5.33333	1.66667	2.66667	1.33333	-0.333333	0.333333	-1	-1
100ng/µL CFP High CAI vs. 50ng/µL YFP Low CAI	2.33333	2	3.66667	4.33333	3	4.33333	4.66667	3.66667	3.66667	3	1	3.33333	-0.333333	-0.333333	-1.66667	-4.33333	-3.66667	-3	-3
100ng/µL CFP Low CAI vs. 50ng/µL YFP Low CAI	3.33333	5	2.66667	5.33333	4	4.33333	4.66667	2.66667	3.66667	4	2	3.33333	0.666667	2.66667	0.333333	-2.33333	-1.66667	-1	-2
100ng/µL CFP Low CAI vs. 50ng/µL YFP Low CAI	-2.66667	0	-4.33333	-0.666667	0	0.333333	1.66667	0.666667	-0.333333	-2	-1	-1.66667	-5.33333	-2.33333	-4.66667	-6.33333	-4.66667	-5	-7
100ng/µL CFP Low CAI vs. 50ng/µL YFP Low CAI	9.33333	12	10.6667	12.3333	12	12.3333	13.6667	10.6667	9.66667	9	10	11.3333	7.66667	9.66667	5.33333	3.66667	6.33333	5	7
100ng/µL CFP High CAI vs. 50ng/µL mCherry High CAI	-16.6667	-17	-14.3333	-11.6667	-6	31.3333	141.667	393.667	853.667	1572	2580	3884.33	5397.67	7133.67	8934.33	10838.7	12815.3	14560	16302
100ng/µL CFP High CAI vs. 50ng/µL mCherry High CAI	-5.66667	-6	-5.33333	-0.666667	3	31.3333	121.667	342.667	753.667	1442	2394	3667.33	5174.67	6941.67	8733.33	10604.7	12562.3	14396	16131
100ng/µL CFP High CAI vs. 50ng/µL mCherry High CAI	-5.66667	-8	-7.33333	-5.66667	-4	10.3333	57.6667	170.667	399.667	777	1334	2078.33	2975.67	4065.67	5243.33	6500.67	7860.33	9139	10511
100ng/µL CFP High CAI vs. 50ng/µL mCherry Low CAI	3.33333	4	3.66667	7.33333	5	10.3333	15.6667	23.6667	44.6667	71	108	157.333	207.667	266.667	327.333	384.667	447.333	514	581
100ng/µL CFP High CAI vs. 50ng/µL mCherry Low CAI	-3.66667	-1	-2.33333	0.333333	-2	1.33333	2.66667	8.66667	27.6667	53	89	138.333	188.667	246.667	308.333	367.667	429.333	499	570
100ng/µL CFP High CAI vs. 50ng/µL mCherry Low CAI	5.33333	5	5.66667	10.3333	6	11.3333	17.6667	26.6667	50.6667	79	117	166.333	216.667	274.667	335.333	390.667	452.333	519	580
100ng/µL CFP Low CAI vs. 50ng/µL mCherry Low CAI	2.33333	4	1.66667	3.33333	4	6.33333	9.66667	13.6667	21.6667	30	41	58.3333	69.6667	91.6667	104.333	121.667	141.333	165	184
100ng/µL CFP Low CAI vs. 50ng/µL mCherry Low CAI	-0.666667	0	0.666667	-1.66667	1	2.33333	4.66667	11.6667	17.6667	26	38	52.3333	63.6667	85.6667	100.333	115.667	137.333	156	179
100ng/µL CFP Low CAI vs. 50ng/µL mCherry Low CAI	8.33333	11	10.6667	12.3333	10	14.3333	15.6667	23.6667	29.6667	37	52	65.3333	77.6667	98.6667	114.333	132.667	157.333	175	197

### Sheet: Rates
Name	CFP Slope (0.71-1.19 hr)	CFP RSQ (0.71-1.19 hr)	YFP Slope (0.48-0.95 hr)	YFP RSQ (0.48-0.95 hr)	mCherry Slope (1.07-1.55 hr)	mCherry RSQ (1.07-1.55 hr)
CFP High CAI (100ng/µL)	14452	0.999	8	0.786	-5	0.57
CFP High CAI (100ng/µL)	14120	1	6	0.829	-8	0.497
CFP High CAI (100ng/µL)	14255	1	8	0.945	-8	0.771
CFP Low CAI (100ng/µL)	3267	1	-5	0.516	-8	0.456
CFP Low CAI (100ng/µL)	3261	1	-3	0.471	-8	0.658
CFP Low CAI (100ng/µL)	3113	1	-1	0.017	-8	0.738
YFP High CAI (50ng/µL)	-184	0.854	46760	1	-7	0.664
YFP High CAI (50ng/µL)	-177	0.87	44529	1	-4	0.639
YFP High CAI (50ng/µL)	-171	0.939	45295	1	-13	0.896
YFP Low CAI (50ng/µL)	4	0.006	10228	0.999	-3	0.105
YFP Low CAI (50ng/µL)	-24	0.145	10526	0.998	-4	0.489
YFP Low CAI (50ng/µL)	-24	0.191	9353	0.998	-1	0.031
mCherry High CAI (50ng/µL)	1076	0.998	-15	0.902	31767	0.998
mCherry High CAI (50ng/µL)	1034	0.991	-13	0.896	30804	0.997
mCherry High CAI (50ng/µL)	965	0.999	-13	0.823	30827	0.997
mCherry Low CAI (50ng/µL)	-15	0.189	-6	0.63	298	0.996
mCherry Low CAI (50ng/µL)	13	0.088	-5	0.401	280	0.998
mCherry Low CAI (50ng/µL)	39	0.619	-8	0.975	435	0.994
100ng/µL CFP High CAI vs. 50ng/µL YFP High CAI	11904	1	9782	1	-3	0.277
100ng/µL CFP High CAI vs. 50ng/µL YFP High CAI	11479	1	13015	1	-3	0.277
100ng/µL CFP High CAI vs. 50ng/µL YFP High CAI	12156	1	9499	0.999	-3	0.238
100ng/µL CFP High CAI vs. 50ng/µL YFP Low CAI	5374	1	9848	0.999	-3	0.537
100ng/µL CFP High CAI vs. 50ng/µL YFP Low CAI	4103	1	10360	0.998	-9	0.736
100ng/µL CFP High CAI vs. 50ng/µL YFP Low CAI	4330	1	11302	0.999	-7	0.514
100ng/µL CFP Low CAI vs. 50ng/µL YFP Low CAI	2188	1	2571	0.995	-3	0.243
100ng/µL CFP Low CAI vs. 50ng/µL YFP Low CAI	2336	0.998	2638	0.996	-4	0.222
100ng/µL CFP Low CAI vs. 50ng/µL YFP Low CAI	2296	0.999	2593	0.996	-1	0.014
100ng/µL CFP High CAI vs. 50ng/µL mCherry High CAI	9355	1	3	0.238	11720	0.99
100ng/µL CFP High CAI vs. 50ng/µL mCherry High CAI	9341	1	2	0.11	11584	0.987
100ng/µL CFP High CAI vs. 50ng/µL mCherry High CAI	9206	1	3	0.108	6909	0.985
100ng/µL CFP High CAI vs. 50ng/µL mCherry Low CAI	4471	1	-1	0.011	413	0.994
100ng/µL CFP High CAI vs. 50ng/µL mCherry Low CAI	4532	1	-1	0.173	409	0.994
100ng/µL CFP High CAI vs. 50ng/µL mCherry Low CAI	4598	1	-1	0.022	413	0.995
100ng/µL CFP Low CAI vs. 50ng/µL mCherry Low CAI	2006	0.999	-5	0.547	128	0.986
100ng/µL CFP Low CAI vs. 50ng/µL mCherry Low CAI	1889	1	0	0	122	0.985
100ng/µL CFP Low CAI vs. 50ng/µL mCherry Low CAI	1963	0.999	-4	0.301	125	0.991
