## Supplementary material for "Specific Codons Control Cellular Resources and Fitness": Data S7

### Sheet: Bg Subtracted OD
Background Subtracted OD600
	Cycle Nr.	1	2	3	4	5	6	7	8	9	10	11	12	13	14	15	16	17	18	19	20	21	22	23	24	25	26	27	28	29	30	31	32	33
	Time [hr]	0	0.16305	0.325163	0.487272	0.649381	0.811497	0.973614	1.13571	1.29783	1.45994	1.62205	1.78416	1.94627	2.10838	2.27049	2.4326	2.59471	2.75683	2.91894	3.08106	3.24317	3.40528	3.56739	3.7295	3.89161	4.05372	4.21583	4.37794	4.54004	4.70215	4.86426	5.02637	5.18848
A1	mCherry CAI = 1 Weak RBS	0.0582	0.031	0.0377	0.0406	0.0466	0.0571	0.066	0.0799	0.0993	0.1229	0.1531	0.1872	0.2228	0.2606	0.3022	0.3423	0.3842	0.4203	0.4522	0.4778	0.5002	0.5215	0.5498	0.5168	0.5365	0.5509	0.5582	0.5714	0.5935	0.6133	0.6238	0.6385	0.6522
A2	mCherry CAI = 1 Weak RBS	0.0717	0.032	0.0363	0.0424	0.0497	0.0599	0.0726	0.0893	0.1089	0.1355	0.168	0.2036	0.2361	0.2739	0.3145	0.3542	0.3937	0.4266	0.4521	0.4757	0.4934	0.5119	0.5354	0.5506	0.5647	0.5674	0.5557	0.5665	0.5846	0.6024	0.6176	0.6266	0.6398
A3	mCherry CAI = 1 Weak RBS	0.014	0.0285	0.0331	0.0367	0.0434	0.0508	0.0631	0.0775	0.0979	0.1234	0.1533	0.1922	0.227	0.2679	0.3121	0.3531	0.3928	0.4257	0.4525	0.4784	0.4816	0.5066	0.5313	0.5488	0.562	0.5681	0.5419	0.5656	0.5892	0.6045	0.6195	0.6296	0.642
A4	mCherry CAI = 0.16 Strong RBS	0.0387	0.0354	0.0411	0.0473	0.0542	0.0597	0.0676	0.0803	0.0966	0.1174	0.1422	0.1734	0.2077	0.238	0.2757	0.3166	0.3531	0.3896	0.4244	0.4539	0.4749	0.4947	0.5086	0.5318	0.5509	0.5695	0.5737	0.5823	0.6077	0.6281	0.6391	0.6553	0.6642
A5	mCherry CAI = 0.16 Strong RBS	0.0321	0.0319	0.0389	0.0462	0.0528	0.0592	0.069	0.0814	0.0982	0.1204	0.1457	0.1772	0.2134	0.248	0.286	0.327	0.3662	0.4012	0.4377	0.4675	0.489	0.5113	0.5306	0.5566	0.5685	0.5818	0.5905	0.6103	0.6274	0.6449	0.6609	0.6735	0.6863
A6	mCherry CAI = 0.16 Strong RBS	0.0223	0.0341	0.0365	0.043	0.051	0.0566	0.0669	0.0797	0.0966	0.1184	0.147	0.1799	0.2171	0.2528	0.2942	0.3352	0.3769	0.414	0.458	0.4871	0.5094	0.5303	0.5518	0.5718	0.5873	0.5979	0.6125	0.6353	0.6555	0.6714	0.6844	0.6985	0.712
A7	mCherry CAI = 1 Strong RBS	0.0149	0.0288	0.0306	0.0336	0.0372	0.0421	0.0484	0.0559	0.067	0.0791	0.0949	0.1134	0.1364	0.1658	0.1977	0.2305	0.2621	0.2997	0.3337	0.3727	0.3998	0.4296	0.4579	0.4758	0.4914	0.5054	0.5198	0.5399	0.5599	0.5781	0.602	0.6205	0.6334
A8	mCherry CAI = 1 Strong RBS	0.0551	0.0374	0.0388	0.0444	0.0523	0.0618	0.0733	0.0861	0.1025	0.1209	0.1426	0.1704	0.2051	0.2453	0.2819	0.3266	0.3703	0.4198	0.4592	0.5019	0.5397	0.5714	0.5993	0.6237	0.6471	0.674	0.6956	0.7195	0.7373	0.7635	0.7807	0.7959	0.8116
A9	mCherry CAI = 1 Strong RBS	0.0663	0.0276	0.0291	0.0335	0.0397	0.046	0.0527	0.0613	0.0714	0.0847	0.1004	0.1203	0.1446	0.1732	0.2049	0.2386	0.2693	0.2993	0.3352	0.366	0.397	0.4281	0.4498	0.4688	0.4911	0.5092	0.5345	0.5572	0.5768	0.5969	0.6041	0.6202	0.6356
A1	With IPTG	0.0179	0.0262	0.0262	0.0307	0.0347	0.0399	0.0471	0.0566	0.0702	0.0868	0.1022	0.1261	0.1509	0.1799	0.2168	0.2516	0.2846	0.3189	0.3618	0.3955	0.4298	0.4541	0.4759	0.4943	0.5038	0.5241	0.5458	0.5665	0.5832	0.6002	0.6206	0.6407	0.6538
A2	With IPTG	0.0187	0.0287	0.0321	0.0365	0.0429	0.0504	0.0586	0.072	0.087	0.1061	0.1286	0.1572	0.1876	0.2239	0.2605	0.298	0.3357	0.3698	0.4097	0.4464	0.4757	0.4956	0.5132	0.5327	0.5512	0.5718	0.5908	0.609	0.6049	0.6248	0.6421	0.6574	0.6612
A3	With IPTG	0.0235	0.0265	0.0324	0.0375	0.0426	0.0476	0.0522	0.0621	0.0766	0.092	0.1108	0.136	0.1644	0.1971	0.2335	0.2709	0.307	0.3422	0.3796	0.4149	0.4412	0.4655	0.4896	0.512	0.5351	0.5611	0.5822	0.6026	0.6194	0.6106	0.6254	0.6419	0.6552
A4	With IPTG	0.0352	0.0312	0.0301	0.0362	0.0403	0.0406	0.0448	0.0501	0.056	0.0637	0.0701	0.0781	0.0871	0.0965	0.1068	0.1187	0.1288	0.1402	0.1544	0.1694	0.1828	0.1985	0.215	0.2318	0.2459	0.2609	0.2771	0.2899	0.3041	0.3194	0.335	0.3534	0.3677
A5	With IPTG	0.0684	0.0272	0.0269	0.0286	0.0325	0.0362	0.0401	0.0457	0.0519	0.059	0.0665	0.0746	0.0833	0.0923	0.103	0.1145	0.1253	0.1366	0.1502	0.1645	0.1778	0.1936	0.2102	0.2266	0.2419	0.2572	0.2736	0.287	0.3005	0.3161	0.3329	0.349	0.3639
A6	With IPTG	0.0202	0.0307	0.0323	0.0397	0.0417	0.0428	0.0473	0.0532	0.0596	0.0666	0.0746	0.0831	0.0909	0.1013	0.1121	0.1237	0.1346	0.1469	0.1609	0.175	0.1895	0.2048	0.2215	0.238	0.253	0.2692	0.2853	0.2991	0.3126	0.3287	0.3453	0.3626	0.3766
A7	With IPTG	0.0385	0.0234	0.0242	0.0259	0.0299	0.0302	0.0303	0.0301	0.032	0.0322	0.032	0.0331	0.0335	0.0333	0.0342	0.0342	0.0348	0.0343	0.0348	0.035	0.0351	0.0351	0.0356	0.0355	0.0362	0.036	0.036	0.037	0.0366	0.037	0.037	0.0376	0.0368
A8	With IPTG	0.0232	0.0336	0.0336	0.034	0.0356	0.0365	0.0384	0.0401	0.0447	0.0461	0.0468	0.0491	0.0496	0.0495	0.0506	0.0519	0.0529	0.0525	0.0538	0.0555	0.0557	0.0551	0.055	0.0566	0.0561	0.0556	0.0543	0.0518	0.0531	0.0539	0.0521	0.0524	0.0519
A9	With IPTG	0.016	0.0239	0.0249	0.0257	0.0275	0.0292	0.0292	0.0289	0.0299	0.0305	0.0307	0.0311	0.0318	0.0318	0.032	0.032	0.0321	0.0322	0.0329	0.0331	0.0333	0.0331	0.0332	0.0333	0.0335	0.0336	0.0333	0.0338	0.0331	0.0341	0.0336	0.0337	0.0341

### Sheet: Bg Subtracted YFP
Background Subtracted YFP
	Cycle Nr.	1	2	3	4	5	6	7	8	9	10	11	12	13	14	15	16	17	18	19	20	21	22	23	24	25	26	27	28	29	30	31	32	33
	Time [hr]	0	0.16305	0.325163	0.487272	0.649381	0.811497	0.973614	1.13571	1.29783	1.45994	1.62205	1.78416	1.94627	2.10838	2.27049	2.4326	2.59471	2.75683	2.91894	3.08106	3.24317	3.40528	3.56739	3.7295	3.89161	4.05372	4.21583	4.37794	4.54004	4.70215	4.86426	5.02637	5.18848
A1	mCherry CAI = 1 Weak RBS	238.333	177.333	206	223	256.333	303.667	344.333	405	479	567.667	692	873.667	1058	1193	1397	1531.33	1706.67	1851.33	1992	2175.33	2412.33	2652.33	2912.67	2881.67	2967.33	3071.33	3070.33	3134.67	3116.67	3224.33	3255	3305.67	3287
A2	mCherry CAI = 1 Weak RBS	230.333	190.333	222	243	280.333	320.667	375.333	428	503	594.667	719	909.667	1086	1215	1401	1524.33	1677.67	1806.33	1961	2123.33	2374.33	2597.33	2815.67	3041.67	3007.33	3001.33	2922.33	2979.67	2990.67	3057.33	3097	3160.67	3116
A3	mCherry CAI = 1 Weak RBS	163.333	203.333	221	245	275.333	304.667	354.333	408	488	583.667	711	900.667	1084	1221	1414	1542.33	1696.67	1846.33	1988	2181.33	2405.33	2628.33	2898.67	2946.67	3016.33	3094.33	2975.33	3058.67	3086.67	3156.33	3195	3251.67	3210
A4	mCherry CAI = 0.16 Strong RBS	148.333	164.333	177	193	209.333	227.667	250.333	286	334	402.667	486	601.667	756	897	1050	1194.33	1308.67	1467.33	1545	1683.33	1860.33	2027.33	2218.67	2411.67	2508.33	2618.33	2651.33	2669.67	2657.67	2711.33	2830	2777.67	2691
A5	mCherry CAI = 0.16 Strong RBS	133.333	137.333	169	186	208.333	224.667	251.333	284	339	409.667	499	626.667	783	920	1080	1222.33	1359.67	1501.33	1595	1735.33	1932.33	2109.33	2320.67	2512.67	2596.33	2674.33	2697.33	2734.67	2716.67	2773.33	2769	2822.67	2756
A6	mCherry CAI = 0.16 Strong RBS	142.333	131.333	155	175	200.333	209.667	240.333	280	333	399.667	495	614.667	778	904	1070	1215.33	1352.67	1502.33	1591	1760.33	1954.33	2140.33	2341.67	2515.67	2585.33	2686.33	2695.33	2716.67	2723.67	2777.33	2785	2809.67	2769
A7	mCherry CAI = 1 Strong RBS	121.333	143.333	159	168	188.333	205.667	233.333	262	306	353.667	420	494.667	584	682	842	994.333	1138.67	1315.33	1429	1583.33	1714.33	1827.33	1968.67	2115.67	2279.33	2460.33	2576.33	2789.67	2931.67	3052.33	3126	3217.67	3172
A8	mCherry CAI = 1 Strong RBS	163.333	128.333	139	154	181.333	204.667	235.333	268	313	366.667	447	548.667	681	836	1004	1157.33	1291.67	1490.33	1588	1710.33	1905.33	2115.33	2338.67	2523.67	2708.33	2995.33	3105.33	3253.67	3328.67	3427.33	3495	3570.67	3563
A9	mCherry CAI = 1 Strong RBS	157.333	133.333	139	154	178.333	201.667	227.333	259	301	358.667	430	509.667	613	743	917	1062.33	1208.67	1363.33	1483	1593.33	1737.33	1884.33	2055.67	2218.67	2372.33	2555.33	2721.33	2903.67	2951.67	3035.33	3076	3165.67	3142
A1	With IPTG	142.333	172.333	183	207	235.333	255.667	285.333	323	368	428.667	492	566.667	653	765	921	1053.33	1179.67	1338.33	1454	1570.33	1696.33	1842.33	1980.67	2133.67	2275.33	2456.33	2569.33	2649.67	2689.67	2768.33	2825	2866.67	2870
A2	With IPTG	110.333	182.333	207	222	260.333	288.667	319.333	365	418	468.667	545	633.667	741	863	1021	1156.33	1278.67	1406.33	1537	1605.33	1772.33	1924.33	2060.67	2211.67	2368.33	2536.33	2599.33	2676.67	2670.67	2762.33	2811	2822.67	2776
A3	With IPTG	133.333	182.333	218	236	263.333	277.667	297.333	336	384	444.667	515	600.667	713	832	993	1124.33	1270.67	1401.33	1531	1615.33	1801.33	1955.33	2119.67	2292.67	2450.33	2618.33	2682.33	2752.67	2796.67	2803.33	2841	2901.67	2854
A4	With IPTG	148.333	155.333	160	177	186.333	177.667	187.333	198	210	217.667	227	236.667	235	235	241	244.333	250.667	263.333	269	276.333	304.333	316.333	324.667	326.667	335.333	348.333	343.333	348.667	345.667	352.333	353	350.667	345
A5	With IPTG	168.333	117.333	118	122	138.333	149.667	159.333	166	181	193.667	203	213.667	220	219	228	234.333	239.667	257.333	263	270.333	300.333	313.333	325.667	327.667	337.333	347.333	340.333	345.667	346.667	354.333	351	349.667	345
A6	With IPTG	112.333	132.333	149	162	167.333	164.667	172.333	186	197	206.667	214	226.667	230	229	235	240.333	241.667	256.333	260	266.333	292.333	302.333	310.667	314.667	325.333	338.333	326.333	333.667	329.667	336.333	337	331.667	329
A7	With IPTG	139.333	129.333	139	144	159.333	155.667	156.333	159	165	160.667	163	169.667	166	156	155	150.333	152.667	156.333	152	154.333	169.333	169.333	166.667	168.667	168.333	175.333	168.333	172.667	171.667	175.333	176	179.667	177
A8	With IPTG	87.3333	125.333	132	135	151.333	154.667	165.333	171	177	182.667	190	193.667	192	187	187	189.333	190.667	190.333	189	187.333	205.333	208.333	205.667	204.667	204.333	208.333	204.333	198.667	196.667	195.333	192	193.667	187
A9	With IPTG	149.333	131.333	130	134	147.333	145.667	146.333	145	147	147.667	149	149.667	148	138	135	135.333	132.667	137.333	134	136.333	150.333	152.333	152.667	150.667	152.333	155.333	149.333	148.667	148.667	154.333	154	156.667	155

### Sheet: Bg Subtracted mCherry
Background Subtracted mCherry
	Cycle Nr.	1	2	3	4	5	6	7	8	9	10	11	12	13	14	15	16	17	18	19	20	21	22	23	24	25	26	27	28	29	30	31	32	33
	Time [hr]	0	0.16305	0.325163	0.487272	0.649381	0.811497	0.973614	1.13571	1.29783	1.45994	1.62205	1.78416	1.94627	2.10838	2.27049	2.4326	2.59471	2.75683	2.91894	3.08106	3.24317	3.40528	3.56739	3.7295	3.89161	4.05372	4.21583	4.37794	4.54004	4.70215	4.86426	5.02637	5.18848
A1	mCherry CAI = 1 Weak RBS	-145.667	-179.333	-169	-170.667	-180.333	-192.667	-214	-231.333	-243.667	-255	-263	-272.333	-281.667	-287	-292.667	-301.333	-312.667	-327.333	-336	-346.667	-355	-369.333	-389	-410.667	-428.667	-453	-471.667	-503.333	-542	-587.667	-640	-685.333	-738.667
A2	mCherry CAI = 1 Weak RBS	-150.667	-180.333	-170	-173.667	-182.333	-196.667	-216	-231.333	-243.667	-255	-264	-275.333	-284.667	-289	-295.667	-304.333	-314.667	-331.333	-339	-351.667	-358	-370.333	-392	-408.667	-426.667	-453	-473.667	-505.333	-544	-588.667	-642	-688.333	-741.667
A3	mCherry CAI = 1 Weak RBS	-160.667	-178.333	-169	-171.667	-179.333	-195.667	-215	-231.333	-242.667	-255	-263	-274.333	-280.667	-285	-291.667	-299.333	-311.667	-326.333	-336	-346.667	-357	-368.333	-389	-405.667	-425.667	-450	-470.667	-503.333	-541	-588.667	-642	-687.333	-739.667
A4	mCherry CAI = 0.16 Strong RBS	175.333	191.667	210	263.333	313.667	334.333	341	357.667	369.333	380	398	404.667	405.333	413	413.333	407.667	399.333	379.667	373	380.333	379	372.667	365	359.333	368.333	387	409.333	425.667	453	482.333	534	606.667	647.333
A5	mCherry CAI = 0.16 Strong RBS	232.333	152.667	204	259.333	307.667	331.333	328	339.667	347.333	355	363	370.667	370.333	391	381.333	383.667	378.333	358.667	351	357.333	358	356.667	352	356.333	359.333	378	414.333	454.667	468	511.333	579	646.667	719.333
A6	mCherry CAI = 0.16 Strong RBS	327.333	165.667	198	247.333	299.667	307.333	327	336.667	351.333	362	377	385.667	394.333	409	412.333	413.667	400.333	394.667	399	402.333	411	411.667	414	414.333	424.333	444	486.333	511.667	550	600.333	673	734.667	805.333
A7	mCherry CAI = 1 Strong RBS	213.333	137.667	141	139.333	138.667	126.333	110	106.667	105.333	107	111	118.667	121.333	136	141.333	150.667	161.333	159.667	170	165.333	172	163.667	152	148.333	141.333	124	129.333	122.667	110	92.3333	91	110.667	143.333
A8	mCherry CAI = 1 Strong RBS	493.333	261.667	255	257.333	270.667	272.333	265	268.667	268.333	277	279	288.667	298.333	308	323.333	335.667	347.333	352.667	362	371.333	392	397.667	416	426.333	431.333	433	438.333	454.667	456	442.333	468	508.667	533.333
A9	mCherry CAI = 1 Strong RBS	280.333	117.667	121	131.333	148.667	148.333	136	127.667	129.333	131	134	135.667	141.333	150	149.333	156.667	156.333	143.667	142	134.333	140	130.667	121	120.333	119.333	111	110.333	108.667	105	78.3333	82	112.667	132.333
A1	With IPTG	-162.667	-177.333	-167	-170.667	-179.333	-192.667	-210	-221.333	-223.667	-222	-215	-207.333	-194.667	-176	-158.667	-137.333	-122.667	-106.333	-82	-64.6667	-41	-31.3333	-21	-16.6667	-21.6667	-21	-13.6667	0.666667	-5	-18.6667	-33	-31.3333	-19.6667
A2	With IPTG	-170.667	-180.333	-169	-174.667	-182.333	-194.667	-210	-218.333	-219.667	-217	-209	-197.333	-187.667	-169	-147.667	-131.333	-110.667	-99.3333	-80	-62.6667	-47	-42.3333	-33	-26.6667	-30.6667	-24	-7.66667	0.666667	-13	-24.6667	-44	-31.3333	-40.6667
A3	With IPTG	-164.667	-181.333	-168	-171.667	-179.333	-192.667	-211	-220.333	-223.667	-221	-215	-205.333	-192.667	-171	-155.667	-131.333	-111.667	-94.3333	-74	-51.6667	-33	-17.3333	-5	1.33333	9.33333	17	33.3333	47.6667	50	6.33333	-18	-0.333333	-7.66667
A4	With IPTG	196.333	159.667	197	261.333	305.667	295.333	309	343.667	387.333	429	498	564.667	670.333	765	881.333	1020.67	1161.33	1321.67	1462	1668.33	1860	2048.67	2274	2489.33	2740.33	2990	3276.33	3592.67	3928	4171.33	4540	4855.67	5203.33
A5	With IPTG	341.333	111.667	127	156.333	194.667	220.333	236	264.667	313.333	366	433	515.667	616.333	731	865.333	1016.67	1169.33	1333.67	1510	1725.33	1922	2120.67	2363	2588.33	2837.33	3121	3433.33	3776.67	4083	4408.33	4743	5136.67	5481.33
A6	With IPTG	146.333	155.667	197	245.333	275.667	284.333	299	323.667	379.333	424	486	568.667	673.333	777	906.333	1056.67	1220.33	1374.67	1538	1734.33	1944	2135.67	2381	2615.33	2841.33	3115	3415.33	3745.67	4051	4364.33	4674	5037.67	5384.33
A7	With IPTG	251.333	103.667	115	112.333	118.667	101.333	76	61.6667	63.3333	47	41	38.6667	31.3333	26	22.3333	19.6667	12.3333	0.666667	-7	-13.6667	-22	-35.3333	-55	-68.6667	-88.6667	-112	-123.667	-156.333	-194	-249.667	-301	-353.333	-403.667
A8	With IPTG	250.333	243.667	235	223.333	225.667	230.333	219	219.667	225.333	228	231	235.667	235.333	243	233.333	240.667	241.333	219.667	209	212.333	203	184.667	168	151.333	133.333	99	77.3333	32.6667	-4	-70.6667	-137	-191.333	-258.667
A9	With IPTG	254.333	101.667	108	113.333	124.667	122.333	100	89.6667	83.3333	72	64	60.6667	60.3333	56	47.3333	45.6667	42.3333	26.6667	16	13.3333	5	-11.3333	-30	-45.6667	-63.6667	-85	-107.667	-136.333	-173	-228.667	-287	-333.333	-387.667
