## Supplementary material for "Specific Codons Control Cellular Resources and Fitness": Data S8

### Sheet: Chi W Values
AA	Codon	Normalized CFP Co-Expression Fitness	Normalized mCherry Co-Expression Fitness	Euclidean Distance	Co-Expression Fitness Relative Adaptiveness (W)	Calculated Frequency	Calculated RSCU
Ala	GCA	1.1612	1.76884	2.11593	0.992827	0.277078	1.10831
	GCC	1.47713	1.31136	1.97524	0.92681	0.258654	1.03462
	GCG	1	1	1.41421	0.663569	0.185189	0.740755
	GCT	1.26344	1.71634	2.13122	1	0.27908	1.11632
Arg	AGA	0.45832	1.28716	1.36633	0.716315	0.164331	0.985988
	AGG	0.453928	0.597114	0.750064	0.393231	0.090212	0.541272
	CGA	0.415219	1.66682	1.71776	0.900558	0.206599	1.23959
	CGC	1.24652	1.44378	1.90744	1	0.229412	1.37647
	CGG	0.564331	1.01194	1.15866	0.607444	0.139355	0.836129
	CGT	1	1	1.41421	0.741421	0.170091	1.02055
Asn	AAC	1	1	1.41421	1	0.638321	1.27664
	AAT	0.0139412	0.801186	0.801307	0.56661	0.361679	0.723358
Asp	GAC	1	1	1.41421	0.676811	0.40363	0.80726
	GAT	1.46595	1.48899	2.08952	1	0.59637	1.19274
Cys	TGC	1	1	1.41421	1	0.575933	1.15187
	TGT	0.290362	1	1.0413	0.736312	0.424067	0.848133
Gln	CAA	1.28929	0.930144	1.58979	1	0.529224	1.05845
	CAG	1	1	1.41421	0.88956	0.470776	0.941553
Glu	GAA	1	1	1.41421	0.899345	0.473503	0.947005
	GAG	0.873746	1.3074	1.57249	1	0.526497	1.05299
Gly	GGA	0.705722	0.510772	0.871167	0.403532	0.166949	0.667797
	GGC	1.39332	1.64903	2.15886	1	0.41372	1.65488
	GGG	0.684573	0.360977	0.773915	0.358484	0.148312	0.593248
	GGT	1	1	1.41421	0.655075	0.271018	1.08407
His	CAC	1	1	1.41421	0.795527	0.44306	0.886121
	CAT	1.38675	1.11228	1.77771	1	0.55694	1.11388
Ile	ATA	0.433911	0.716602	0.837733	0.592367	0.245561	0.736684
	ATC	1	1	1.41421	1	0.414543	1.24363
	ATT	0.908916	0.720027	1.15955	0.819929	0.339896	1.01969
Leu	CTA	1.73321	1.18794	2.10124	0.798968	0.17911	1.07466
	CTC	1.8254	1.89328	2.62994	1	0.224176	1.34506
	CTG	1	1	1.41421	0.537735	0.120548	0.723286
	CTT	1.22474	1.4198	1.87505	0.712963	0.159829	0.958977
	TTA	1.2826	1.76458	2.18148	0.829476	0.185949	1.11569
	TTG	0.80159	1.3028	1.52965	0.58163	0.130388	0.782327
Lys	AAA	1	1	1.41421	1	0.500196	1.00039
	AAG	1.14074	0.834015	1.4131	0.999216	0.499804	0.999608
Met	ATG	1	1	1.41421	1	1	1
Phe	TTC	1	1	1.41421	1	0.615806	1.23161
	TTT	0.840173	0.269407	0.88231	0.623887	0.384194	0.768387
Pro	CCA	1.19866	1.88473	2.2336	0.827945	0.270756	1.08302
	CCC	1.65791	2.12821	2.69777	1	0.327022	1.30809
	CCG	1	1	1.41421	0.524217	0.17143	0.685721
	CCT	1.24914	1.43686	1.90392	0.70574	0.230792	0.923169
Ser	AGC	0.026309	0.962797	0.963156	0.612343	0.132241	0.793448
	AGT	0.302187	0.773718	0.830636	0.528091	0.114046	0.684278
	TCA	1.40795	0.677829	1.56262	0.993461	0.214547	1.28728
	TCC	1.30496	0.878117	1.5729	1	0.21596	1.29576
	TCG	0.159251	0.926204	0.939795	0.597491	0.129034	0.774203
	TCT	1	1	1.41421	0.899111	0.194172	1.16503
Thr	ACA	0.482282	0.84054	0.969073	0.685238	0.242258	0.969033
	ACC	1	1	1.41421	1	0.353539	1.41416
	ACG	0.0972355	0.628737	0.636212	0.44987	0.159046	0.636185
	ACT	0.791619	0.578832	0.980667	0.693436	0.245157	0.980626
Trp	TGG	1	1	1.41421	1	1	1
Tyr	TAC	1	1	1.41421	1	0.514915	1.02983
	TAT	1.0963	0.757044	1.33229	0.94207	0.485085	0.970171
Val	GTA	1.3118	0.912326	1.59786	0.86912	0.247119	0.988477
	GTC	1.57546	0.947589	1.83848	1	0.284333	1.13733
	GTG	1.11794	1.16606	1.61539	0.878656	0.249831	0.999323
	GTT	1	1	1.41421	0.76923	0.218717	0.874869
