## Supplementary material for "Specific Codons Control Cellular Resources and Fitness": Data S9

### Sheet: CAI (Genscript High)
Expected Frequency	Amino Acid	Codon	Calculated Frequency (CAI)	Calculated RSCU (CAI)	Relative Adaptiveness (W) (Genescript High Expression CAI)
0.25	Ala	GCA	0.240132	0.960529	0.743379
	Ala	GCC	0.161425	0.645702	0.499726
	Ala	GCG	0.323028	1.29211	1
	Ala	GCT	0.275414	1.10166	0.852603
0.166667	Arg	AGA	0.00615385	0.0369231	0.00957529
	Arg	AGG	0.00287841	0.0172705	0.00447876
	Arg	CGA	0.0106203	0.0637221	0.0165251
	Arg	CGC	0.329727	1.97836	0.51305
	Arg	CGG	0.00794045	0.0476427	0.0123552
	Arg	CGT	0.64268	3.85608	1
0.5	Asn	AAC	0.827506	1.65501	1
	Asn	AAT	0.172494	0.344989	0.208451
0.5	Asp	GAC	0.539512	1.07902	1
	Asp	GAT	0.460488	0.920975	0.853526
0.5	Cys	TGC	0.611622	1.22324	1
	Cys	TGT	0.388378	0.776755	0.634996
0.5	Gln	CAA	0.186492	0.372985	0.229245
	Gln	CAG	0.813508	1.62702	1
0.5	Glu	GAA	0.753515	1.50703	1
	Glu	GAG	0.246485	0.49297	0.327113
0.25	Gly	GGA	0.0196472	0.078589	0.0386417
	Gly	GGC	0.428369	1.71348	0.842506
	Gly	GGG	0.0435365	0.174146	0.0856265
	Gly	GGT	0.508447	2.03379	1
0.5	His	CAC	0.702277	1.40455	1
	His	CAT	0.297723	0.595447	0.42394
0.333333	Ile	ATA	0.00561543	0.0168463	0.00851531
	Ile	ATC	0.659451	1.97835	1
	Ile	ATT	0.334933	1.0048	0.507897
0.166667	Leu	CTA	0.00825251	0.049515	0.0107617
	Leu	CTC	0.0802744	0.481646	0.104682
	Leu	CTG	0.76684	4.60104	1
	Leu	CTT	0.0555704	0.333423	0.0724668
	Leu	TTA	0.0344033	0.20642	0.0448637
	Leu	TTG	0.0546595	0.327957	0.0712788
0.5	Lys	AAA	0.785542	1.57108	1
	Lys	AAG	0.214458	0.428915	0.273006
1	Met	ATG	1	1	1
0.5	Phe	TTC	0.709216	1.41843	1
	Phe	TTT	0.290784	0.581568	0.410008
0.25	Pro	CCA	0.152488	0.609951	0.212083
	Pro	CCC	0.0162413	0.0649652	0.0225887
	Pro	CCG	0.719	2.876	1
	Pro	CCT	0.112271	0.449085	0.156149
0.166667	Ser	AGC	0.243367	1.4602	0.750884
	Ser	AGT	0.04513	0.27078	0.139244
	Ser	TCA	0.0478625	0.287175	0.147675
	Ser	TCC	0.265668	1.59401	0.81969
	Ser	TCG	0.0738651	0.443191	0.227903
	Ser	TCT	0.324108	1.94465	1
0.25	Thr	ACA	0.0466127	0.186451	0.0869565
	Thr	ACC	0.536046	2.14418	1
	Thr	ACG	0.126506	0.506024	0.235999
	Thr	ACT	0.290835	1.16334	0.542557
1	Trp	TGG	1	1	1
0.5	Tyr	TAC	0.647687	1.29537	1
	Tyr	TAT	0.352313	0.704625	0.543954
0.25	Val	GTA	0.199704	0.798816	0.502155
	Val	GTC	0.134487	0.537946	0.338166
	Val	GTG	0.268116	1.07246	0.674177
	Val	GTT	0.397694	1.59077	1
0.333333	END	TAA	0.813008	2.43902	1
	END	TAG	0.0162602	0.0487805	0.02
	END	TGA	0.170732	0.512195	0.21

### Sheet: CAI (Whole Genome Frequency)
Expected Frequency	Amino Acid	Codon	Natural Frequency (Whole Annotated Genome)	Calculated RSCU (Whole Genome CAI)	Relative Adaptiveness (W) (Whole Genome CAI)
0.25	Ala	GCA	0.21	0.84	0.6
	Ala	GCC	0.26	1.04	0.742857
	Ala	GCG	0.35	1.4	1
	Ala	GCT	0.16	0.64	0.457143
0.166667	Arg	AGA	0.03	0.18	0.0769231
	Arg	AGG	0.02	0.12	0.0512821
	Arg	CGA	0.06	0.36	0.153846
	Arg	CGC	0.39	2.34	1
	Arg	CGG	0.09	0.54	0.230769
	Arg	CGT	0.37	2.22	0.948718
0.5	Asn	AAC	0.54	1.08	1
	Asn	AAT	0.45	0.9	0.833333
0.5	Asp	GAC	0.37	0.74	0.596774
	Asp	GAT	0.62	1.24	1
0.5	Cys	TGC	0.55	1.1	1
	Cys	TGT	0.44	0.88	0.8
0.5	Gln	CAA	0.34	0.68	0.523077
	Gln	CAG	0.65	1.3	1
0.5	Glu	GAA	0.68	1.36	1
	Glu	GAG	0.31	0.62	0.455882
0.25	Gly	GGA	0.1	0.4	0.25
	Gly	GGC	0.4	1.6	1
	Gly	GGG	0.15	0.6	0.375
	Gly	GGT	0.33	1.32	0.825
0.5	His	CAC	0.42	0.84	0.736842
	His	CAT	0.57	1.14	1
0.333333	Ile	ATA	0.07	0.21	0.14
	Ile	ATC	0.42	1.26	0.84
	Ile	ATT	0.5	1.5	1
0.166667	Leu	CTA	0.03	0.18	0.0612245
	Leu	CTC	0.1	0.6	0.204082
	Leu	CTG	0.49	2.94	1
	Leu	CTT	0.1	0.6	0.204082
	Leu	TTA	0.13	0.78	0.265306
	Leu	TTG	0.12	0.72	0.244898
0.5	Lys	AAA	0.76	1.52	1
	Lys	AAG	0.23	0.46	0.302632
1	Met	ATG	1	1	1
0.5	Phe	TTC	0.42	0.84	0.736842
	Phe	TTT	0.57	1.14	1
0.25	Pro	CCA	0.19	0.76	0.365385
	Pro	CCC	0.12	0.48	0.230769
	Pro	CCG	0.52	2.08	1
	Pro	CCT	0.15	0.6	0.288462
0.166667	Ser	AGC	0.27	1.62	1
	Ser	AGT	0.15	0.9	0.555556
	Ser	TCA	0.12	0.72	0.444444
	Ser	TCC	0.14	0.84	0.518519
	Ser	TCG	0.15	0.9	0.555556
	Ser	TCT	0.14	0.84	0.518519
0.25	Thr	ACA	0.13	0.52	0.302326
	Thr	ACC	0.43	1.72	1
	Thr	ACG	0.26	1.04	0.604651
	Thr	ACT	0.16	0.64	0.372093
1	Trp	TGG	1	1	1
0.5	Tyr	TAC	0.43	0.86	0.767857
	Tyr	TAT	0.56	1.12	1
0.25	Val	GTA	0.15	0.6	0.405405
	Val	GTC	0.21	0.84	0.567568
	Val	GTG	0.37	1.48	1
	Val	GTT	0.25	1	0.675676
0.333333	END	TAA	0.6	1.8	1
	END	TAG	0.08	0.24	0.133333
	END	TGA	0.3	0.9	0.5

### Sheet: sTAI Calc
Expected Frequency	Amino Acid	Codon	Raw E. coli Score (stAIcalc online)	Calculated Frequency (sTAI)	Calculated RSCU (sTAI)	Relative Adaptiveness (W) (sTAI Calc)
0.25	Ala	GCA	0.333	0.35768	1.43072	1
	Ala	GCC	0.222	0.238453	0.953813	0.666667
	Ala	GCG	0.188	0.201933	0.807734	0.564565
	Ala	GCT	0.188	0.201933	0.807734	0.564565
0.166667	Arg	AGA	0.222	0.185	1.11	0.616667
	Arg	AGG	0.111	0.0925	0.555	0.308333
	Arg	CGA	0.063	0.0525	0.315	0.175
	Arg	CGC	0.36	0.3	1.8	1
	Arg	CGG	0.111	0.0925	0.555	0.308333
	Arg	CGT	0.333	0.2775	1.665	0.925
0.5	Asn	AAC	0.444	0.702532	1.40506	1
	Asn	AAT	0.188	0.297468	0.594937	0.423423
0.5	Asp	GAC	0.333	0.639155	1.27831	1
	Asp	GAT	0.188	0.360845	0.721689	0.564565
0.5	Cys	TGC	0.111	0.371237	0.742475	0.590426
	Cys	TGT	0.188	0.628763	1.25753	1
0.5	Gln	CAA	0.222	0.5	1	1
	Gln	CAG	0.222	0.5	1	1
0.5	Glu	GAA	0.444	0.702532	1.40506	1
	Glu	GAG	0.188	0.297468	0.594937	0.423423
0.25	Gly	GGA	0.222	0.230052	0.920207	0.5
	Gly	GGC	0.444	0.460104	1.84041	1
	Gly	GGG	0.111	0.115026	0.460104	0.25
	Gly	GGT	0.188	0.194819	0.779275	0.423423
0.5	His	CAC	0.111	0.371237	0.742475	0.590426
	His	CAT	0.188	0.628763	1.25753	1
0.333333	Ile	ATA	0.097	0.156958	0.470874	0.291291
	Ile	ATC	0.333	0.538835	1.6165	1
	Ile	ATT	0.188	0.304207	0.912621	0.564565
0.166667	Leu	CTA	0.111	0.149394	0.896366	0.590426
	Leu	CTC	0.111	0.149394	0.896366	0.590426
	Leu	CTG	0.111	0.149394	0.896366	0.590426
	Leu	CTT	0.188	0.253028	1.51817	1
	Leu	TTA	0.111	0.149394	0.896366	0.590426
	Leu	TTG	0.111	0.149394	0.896366	0.590426
0.5	Lys	AAA	0.667	0.780117	1.56023	1
	Lys	AAG	0.188	0.219883	0.439766	0.281859
1	Met	ATG	1	1	1	1
0.5	Phe	TTC	0.222	0.541463	1.08293	1
	Phe	TTT	0.188	0.458537	0.917073	0.846847
0.25	Pro	CCA	0.111	0.213052	0.852207	0.590426
	Pro	CCC	0.111	0.213052	0.852207	0.590426
	Pro	CCG	0.111	0.213052	0.852207	0.590426
	Pro	CCT	0.188	0.360845	1.44338	1
0.166667	Ser	AGC	0.111	0.119227	0.71536	0.5
	Ser	AGT	0.188	0.201933	1.2116	0.846847
	Ser	TCA	0.111	0.119227	0.71536	0.5
	Ser	TCC	0.222	0.238453	1.43072	1
	Ser	TCG	0.111	0.119227	0.71536	0.5
	Ser	TCT	0.188	0.201933	1.2116	0.846847
0.25	Thr	ACA	0.222	0.298789	1.19515	1
	Thr	ACC	0.222	0.298789	1.19515	1
	Thr	ACG	0.111	0.149394	0.597577	0.5
	Thr	ACT	0.188	0.253028	1.01211	0.846847
1	Trp	TGG	0.111	1	1	1
0.5	Tyr	TAC	0.333	0.639155	1.27831	1
	Tyr	TAT	0.188	0.360845	0.721689	0.564565
0.25	Val	GTA	0.556	0.481802	1.92721	1
	Val	GTC	0.222	0.192374	0.769497	0.399281
	Val	GTG	0.188	0.162912	0.651646	0.338129
	Val	GTT	0.188	0.162912	0.651646	0.338129
0.333333	END	TAA
	END	TAG
	END	TGA

### Sheet: nTE Calc
Expected Frequency	Amino Acid	Codon	Raw nTE Score (sTAI/Codon Frequency)	Calculated Frequency (nTE)	Calculated RSCU (nTE)	Relative Adaptiveness (W) (nTE Calc)
0.25	Ala	GCA	16.4898	0.382685	1.53074	1
	Ala	GCC	8.69675	0.201829	0.807315	0.527402
	Ala	GCG	5.58952	0.129718	0.518872	0.338969
	Ala	GCT	12.3137	0.285768	1.14307	0.746746
0.166667	Arg	AGA	104.165	0.402989	2.41794	1
	Arg	AGG	84.3816	0.326453	1.95872	0.810078
	Arg	CGA	17.3577	0.0671529	0.402917	0.166637
	Arg	CGC	16.4426	0.0636126	0.381675	0.157852
	Arg	CGG	20.1819	0.0780788	0.468473	0.193749
	Arg	CGT	15.9518	0.0617139	0.370283	0.15314
0.5	Asn	AAC	20.5382	0.659685	1.31937	1
	Asn	AAT	10.5951	0.340315	0.680629	0.515874
0.5	Asp	GAC	17.4197	0.748378	1.49676	1
	Asp	GAT	5.85689	0.251622	0.503243	0.336223
0.5	Cys	TGC	17.1305	0.320999	0.641998	0.472752
	Cys	TGT	36.2358	0.679001	1.358	1
0.5	Gln	CAA	14.4462	0.652038	1.30408	1
	Gln	CAG	7.70928	0.347962	0.695925	0.533654
0.5	Glu	GAA	11.2337	0.51617	1.03234	1
	Glu	GAG	10.5298	0.48383	0.96766	0.937346
0.25	Gly	GGA	27.6777	0.459953	1.83981	1
	Gly	GGC	14.9986	0.249249	0.996998	0.541902
	Gly	GGG	9.92143	0.164876	0.659505	0.358464
	Gly	GGT	7.57736	0.125922	0.503687	0.273771
0.5	His	CAC	11.4685	0.439719	0.879439	0.78482
	His	CAT	14.6129	0.560281	1.12056	1
0.333333	Ile	ATA	22.3444	0.534135	1.60241	1
	Ile	ATC	13.2774	0.317391	0.952174	0.594215
	Ile	ATT	6.21108	0.148474	0.445421	0.27797
0.166667	Leu	CTA	28.4369	0.385899	2.31539	1
	Leu	CTC	9.98514	0.135502	0.813013	0.351134
	Leu	CTG	2.10794	0.0286055	0.171633	0.0741268
	Leu	CTT	17.0098	0.23083	1.38498	0.598162
	Leu	TTA	8.00469	0.108627	0.65176	0.28149
	Leu	TTG	8.14545	0.110537	0.663221	0.28644
0.5	Lys	AAA	19.8481	0.523101	1.0462	1
	Lys	AAG	18.095	0.476899	0.953797	0.911675
1	Met	ATG	36.1331	1	1	1
0.5	Phe	TTC	13.47	0.613292	1.22658	1
	Phe	TTT	8.49345	0.386708	0.773416	0.630544
0.25	Pro	CCA	13.09	0.20196	0.807842	0.489097
	Pro	CCC	20.1738	0.311255	1.24502	0.753781
	Pro	CCG	4.78712	0.0738589	0.295435	0.178867
	Pro	CCT	26.7635	0.412925	1.6517	1
0.166667	Ser	AGC	6.91471	0.0662509	0.397506	0.268705
	Ser	AGT	21.3895	0.204937	1.22962	0.831197
	Ser	TCA	15.5044	0.148551	0.891304	0.602503
	Ser	TCC	25.7334	0.246556	1.47934	1
	Ser	TCG	12.4281	0.119076	0.714453	0.482955
	Ser	TCT	22.4013	0.21463	1.28778	0.870513
0.25	Thr	ACA	31.3857	0.451217	1.80487	1
	Thr	ACC	9.48693	0.136389	0.545555	0.302269
	Thr	ACG	7.69585	0.110639	0.442558	0.245203
	Thr	ACT	20.9895	0.301755	1.20702	0.668759
1	Trp	TGG	7.23683	1	1	1
0.5	Tyr	TAC	27.3122	0.700232	1.40046	1
	Tyr	TAT	11.6923	0.299768	0.599535	0.428097
0.25	Val	GTA	50.852	0.613833	2.45533	1
	Val	GTC	14.524	0.175319	0.701277	0.285614
	Val	GTG	7.17962	0.0866651	0.34666	0.141187
	Val	GTT	10.2877	0.124182	0.496729	0.202306
0.333333	END	TAA				1
	END	TAG				0
	END	TGA				0
