## Supplementary material for "Specific Codons Control Cellular Resources and Fitness": Data S11

### Sheet: A)in vitro Primer Seq and Stats
Primer Pair	Fw Sequence	Rv Sequence	Efficiency (%)
CFP CAI = 0.96 Fw/Rv	CGGACAACCACTACCTGTCTAC	GGTACTCCCGGATACGTTCTATCAC	97.5
YFP CAI = 0.96 Fw/Rv	GGACAACCACTACCTGTCTTAC	GTAGAGCGTATCAATCCGACCAACC	96.5
mCherry CAI = 1 Fw/Rv	GAAGGTCGTCCGTACGAAGG	CGTACATGAACTGCGGAGAC	97
CFP CAI = 0.17 Fw/Rv	CCAATGAGAAGAGGGATCATATGG	GGTACTCCCGGATACGTTCTATCAC	96.4
YFP CAI = 0.17 Fw/Rv	CCAATGAGAAGAGGGATCATATGG	GTAGAGCGTATCAATCCGACCAACC	97
mCherry CAI = 0.16 Fw/Rv	GAAGGCCCTATGAGGGAACAC	GGCGGGATGCTTTACATAGG	96.4
rrsA (16S ribosomal RNA)	ATGTGCCCAGATGGGATTAG	TTCCAGTGTGGCTGGTCATC	96.3

### Sheet: B)in vitro Primer specificity
	Template
Primer Pair	CFP CAI = 0.96	YFP CAI = 0.96	mCherry CAI = 1	CFP CAI = 0.17	YFP CAI = 0.17	mCherry CAI = 0.16	TxTL Mix Only	No Template
CFP CAI = 0.96 Fw/Rv	7.78	29.4	27.5	N.D	31.4	28.7	>40	>40
YFP CAI = 0.96 Fw/Rv	31.5	7.88	N.D	28.8	N.D	N.D	34.2	>40
mCherry CAI = 1 Fw/Rv	31.2	N.D	7.29	24.2	N.D	N.D	33.2	>40
CFP CAI = 0.17 Fw/Rv	N.D	30.4	33.3	8.53	30.7	24.9	29.3	>40
YFP CAI = 0.17 Fw/Rv	28.2	N.D	N.D	N.D	8.22	33.5	31.6	>40
mCherry CAI = 0.16 Fw/Rv	30.4	N.D	N.D	31.7	N.D	6.4	28.8	>40
rrsA (16S ribosomal RNA)	N.D	N.D	N.D	N.D	N.D	N.D	8.53	>40

### Sheet: C)in vivo Primer Seq and Stats
Primer Pair	Fw Sequence	Rv Sequence	Efficiency (%)
CFP CAI = 0.96 Fw/Rv	CGGACAACCACTACCTGTCTAC	GGTACTCCCGGATACGTTCTATCAC	101.1
CFP χ = 0.95 Fw/Rv	ATTACCTCTCGACCCAATCC	GGTACTCCCGGATACGTTCTATCAC	96.8
YFP CAI = 0.96 Fw/Rv	GGACAACCACTACCTGTCTTAC	GTAGAGCGTATCAATCCGACCAACC	105.3
mCherry CAI = 1 Fw/Rv	GAAGGTCGTCCGTACGAAGG	CGTACATGAACTGCGGAGAC	105.2
mCherry χ = 0.95 Fw/Rv	TCCCTTCGCATGGGACATTC	TATCAGCGGGATGTTTCACG	103.3
rrsA (16S ribosomal RNA)	ATGTGCCCAGATGGGATTAG	TTCCAGTGTGGCTGGTCATC	103.4

### Sheet: D)in vivo Primer Specificity
	Template
Primer Pair	CFP CAI = 0.96	CFP χ = 0.95	YFP CAI = 0.96	mCherry CAI = 1	mCherry χ = 0.95	Strain Background	No Template
CFP CAI = 0.96 Fw/Rv	16.9	N.D	35.1	N.D	N.D	36.1	>40
CFP χ = 0.95 Fw/Rv	N.D	17.4	38	N.D	N.D	33.8	>40
YFP CAI = 0.96 Fw/Rv	N.D	N.D	20.2	N.D	N.D	34.5	>40
mCherry CAI = 1 Fw/Rv	N.D	N.D	34.8	15.4	N.D	33.4	>40
mCherry χ = 0.95 Fw/Rv	N.D	N.D	39.1	N.D	16.2	32.1	>40
rrsA (16S ribosomal RNA)	N.D	N.D	N.D	N.D	N.D	9.5	>40

### Sheet: E)Summary of amplicon Cq Values
	Template
Primer Pair	CFP CAI = 0.96	CFP χ = 0.95	mCherry CAI = 1	mCherry χ = 0.95
CFP CAI = 0.96 Fw/Rv	10.42	N.D	N.D	N.D
CFP χ = 0.95 Fw/Rv	N.D	10.43	N.D	N.D
mCherry CAI = 1 Fw/Rv	N.D	N.D	10.73	N.D
mCherry χ = 0.95 Fw/Rv	N.D	N.D	N.D	11.07
